# Age-dependent VDR peak DNA methylation as a mechanism for latitude-dependent MS risk

**DOI:** 10.1101/2020.04.27.062075

**Authors:** Lawrence T C Ong, Stephen D Schibeci, Nicole L Fewings, David R Booth, Grant P Parnell

## Abstract

**Background:** The mechanisms linking UV radiation and vitamin D exposure to the risk of acquiring the latitude and critical period dependent autoimmune disease, multiple sclerosis, is unclear. We examined the effect of vitamin D on DNA methylation as well as DNA methylation at vitamin D receptor binding sites in adult and paediatric myeloid cells.

**Results:** Very few DNA methylation changes occurred in adult and paediatric cells treated with calcitriol. However, several VDR binding sites across the genome demonstrated increased DNA methylation in cells of adult origin. Genes associated with these VDR binding sites were enriched for intracellular signalling and cell activation pathways, suggesting that age-dependent potential for myeloid cell differentiation and adaptive immune system regulation may be encoded for by DNA methylation.

**Conclusions:** These results suggest vitamin D exposure at critical periods in immune system development may contribute to the well characterised latitude related differences in autoimmune disease incidence.
