## Additional file 1 for "Age-dependent VDR peak DNA methylation as a mechanism for latitude-dependent MS risk"

### Sheet: harvest
Adult	Percentage CD14+CD45+		Paediatric	Percentage CD14+CD45+
AN1	2.27		PN1	72.9
AD1	2.69		PD1	58.4
AN2	18		PN2	91
AD2	24		PD2	93.4
Mean	11.74		Mean	78.925
A = adult, P = paediatric, N = no calcitriol, D = with calcitriol

### Sheet: wgbs
Sample	Total Read Pairs	Unique Mapped Pairs	Ambiguous Mapped Pairs	Ambiguous %	Total Mapped Pairs	Proportion Mapped	Symmetric CpG Depth	Proportion of CpGs Covered	Bisulfite Conversion Rate (%)
AN1	292152728	215555656	8028846	2.74817	223584502	0.7653	14.7	0.9629	99.4
AD1	337195352	245453525	9286648	2.75409	254740173	0.755468	16.6	0.9638	99.5
AN2	331620166	232035956	9345366	2.81809	241381322	0.727885	15.8	0.9632	99.5
AD2	354982701	247138417	9586601	2.70058	256725018	0.723204	17.2	0.9638	99.3
PN1	344145545	255498958	10383908	3.0173	265882866	0.772588	16.2	0.9631	99.3
PD1	355229613	261918760	10307644	2.90168	272226404	0.766339	16.8	0.9634	99.3
PN2	306949998	222088613	8510116	2.77248	230598729	0.751258	14.9	0.959	99.3
PD2	306411056	217247901	7762532	2.53337	225010433	0.734342	15.8	0.9599	99.4
A = adult	P = paediatric
N = no calcitriol	D = calcitriol
1 or 2 = adult or paediatric sample
