## Additional file 2 for "Age-dependent VDR peak DNA methylation as a mechanism for latitude-dependent MS risk"

### Sheet: paed
					No Calcitriol			Calcitriol
Chromosome	Position	Raw P Value	Modified P Value	FDR Corrected P Value	Total Reads	Methylated Reads	Proportion Methylated	Total Reads	Methylated Reads	Proportion Methylated	Difference (No Calcitriol - Calcitriol)	Gene
chr2	210073653	0.16344	1.64275e-08	0.0199769	32	25	0.78125	32	29	0.90625	-0.125	Intergenic (5' of MAP2)
chr2	210073671	0.0645546	2.75894e-09	0.00398412	30	21	0.7	28	25	0.892857	-0.192857	Intergenic (5' of MAP2)
chr2	210073682	0.0673382	2.75894e-09	0.00398412	27	20	0.740741	18	17	0.944444	-0.203704	Intergenic (5' of MAP2)
chr2	210073692	0.0260421	1.15417e-09	0.00196852	26	18	0.692308	19	18	0.947368	-0.255061	Intergenic (5' of MAP2)
chr2	210073708	0.0243628	1.19277e-09	0.00196852	20	9	0.45	13	11	0.846154	-0.396154	Intergenic (5' of MAP2)
chr2	210073773	0.00252407	1.29467e-10	0.000304595	15	15	1	14	6	0.428571	0.571429	Intergenic (5' of MAP2)
chr2	210073783	0.00393176	1.29467e-10	0.000304595	15	15	1	17	9	0.529412	0.470588	Intergenic (5' of MAP2)
chr2	210073792	0.0133038	1.17019e-11	0.000135187	15	14	0.933333	17	8	0.470588	0.462745	Intergenic (5' of MAP2)
chr2	210073813	0.00221252	1.17019e-11	0.000135187	18	18	1	27	16	0.592593	0.407407	Intergenic (5' of MAP2)
chr2	210073823	0.00249328	6.34933e-11	0.000304595	19	19	1	27	16	0.592593	0.407407	Intergenic (5' of MAP2)
chr2	210073829	0.025613	1.3183e-10	0.000304595	21	19	0.904762	26	16	0.615385	0.289377	Intergenic (5' of MAP2)
chr2	210073831	0.00208549	1.3183e-10	0.000304595	21	21	1	26	15	0.576923	0.423077	Intergenic (5' of MAP2)
chr2	210073834	0.013945	1.3183e-10	0.000304595	22	21	0.954545	27	16	0.592593	0.361953	Intergenic (5' of MAP2)
chr2	210073839	0.013945	1.3183e-10	0.000304595	22	21	0.954545	27	16	0.592593	0.361953	Intergenic (5' of MAP2)
chr2	210073845	0.0158692	1.26289e-10	0.000304595	24	22	0.916667	28	17	0.607143	0.309524	Intergenic (5' of MAP2)
chr2	210073856	0.0365532	6.35506e-10	0.00122362	25	23	0.92	26	18	0.692308	0.227692	Intergenic (5' of MAP2)
chr2	210073863	0.0214627	6.35506e-10	0.00122362	21	19	0.904762	26	16	0.615385	0.289377	Intergenic (5' of MAP2)
chr2	210073891	0.0391147	6.14956e-09	0.00835805	22	20	0.909091	27	18	0.666667	0.242424	Intergenic (5' of MAP2)
chr2	210073903	0.179095	1.14532e-08	0.0147015	21	16	0.761905	26	15	0.576923	0.184982	Intergenic (5' of MAP2)
chr2	210073926	0.0980035	6.63623e-08	0.047622	22	18	0.818182	25	15	0.6	0.218182	Intergenic (5' of MAP2)
chr2	210073932	0.358001	6.63623e-08	0.047622	21	15	0.714286	24	14	0.583333	0.130952	Intergenic (5' of MAP2)
chr20	57430056	0.05452	3.45366e-08	0.0330734	40	13	0.325	37	23	0.621622	-0.296622	GNAS
chr20	57430062	0.0321885	2.84759e-08	0.0313305	40	13	0.325	35	23	0.657143	-0.332143	GNAS
chr20	57430065	0.0225228	3.38067e-08	0.0330734	37	11	0.297297	34	22	0.647059	-0.349762	GNAS
chr20	57430077	0.00968697	3.38067e-08	0.0330734	34	9	0.264706	35	23	0.657143	-0.392437	GNAS
chr20	57430087	0.00492405	5.17052e-08	0.0426664	33	8	0.242424	36	24	0.666667	-0.424242	GNAS
chr5	172110655	0.110107	7.62605e-08	0.047622	25	17	0.68	25	10	0.4	0.28	NEURL1B
chr5	172110658	0.217471	7.62605e-08	0.047622	24	14	0.583333	25	8	0.32	0.263333	NEURL1B
chr5	172110661	0.193207	7.62605e-08	0.047622	25	14	0.56	24	9	0.375	0.185	NEURL1B
chr5	172110664	0.19029	7.07636e-08	0.047622	24	16	0.666667	23	11	0.478261	0.188406	NEURL1B
chr5	172110677	0.0353962	7.47673e-08	0.047622	31	16	0.516129	28	7	0.25	0.266129	NEURL1B
chr5	172110684	0.0529561	5.88032e-08	0.0468504	34	24	0.705882	28	13	0.464286	0.241597	NEURL1B
chr5	172110707	0.190857	3.57857e-08	0.0330734	36	15	0.416667	27	7	0.259259	0.157407	NEURL1B
chr5	172110710	0.117453	3.77587e-08	0.0335547	37	21	0.567568	27	10	0.37037	0.197197	NEURL1B
chr5	172110721	0.0652174	2.80549e-08	0.0313305	34	18	0.529412	27	8	0.296296	0.233115	NEURL1B
chr5	172110725	1	7.09399e-08	0.047622	36	16	0.444444	27	12	0.444444	0	NEURL1B
chr5	172110729	0.0126003	4.89734e-08	0.0419089	36	25	0.694444	26	9	0.346154	0.348291	NEURL1B
