## Additional file 3 for "Age-dependent VDR peak DNA methylation as a mechanism for latitude-dependent MS risk"

### Sheet: adult
					No Calcitriol			Calcitriol
Chromosome	Position	Raw P Value	Modified P Value	FDR Corrected P Value	Total Reads	Methylated Reads	Proportion Methylated	Total Reads	Methylated Reads	Proportion Methylated	Difference (No Calcitriol - Calcitriol)	Gene	Gene	Gene	Gene
chr1	21070325	0.00651735	8.40156e-07	0.031083	37	27	0.72973	30	30	1	-0.27027	HP1BP3
chr1	21070334	0.0288319	8.04066e-07	0.0300299	41	33	0.804878	31	30	0.967742	-0.162864	HP1BP3
chr1	21070357	0.255429	8.04066e-07	0.0300299	39	38	0.974359	35	35	1	-0.025641	HP1BP3
chr1	23543652	0.190013	5.20175e-07	0.0219921	17	0	0	13	1	0.0769231	-0.0769231	Intergenic (3' of HTR1D)
chr1	38512299	0.130136	8.36953e-07	0.031059	21	0	0	20	2	0.1	-0.1	POU3F1 promoter
chr1	38512304	0.138082	8.24937e-07	0.0307109	19	0	0	20	2	0.1	-0.1	POU3F1 promoter
chr1	38512306	0.0355983	8.24937e-07	0.0307109	19	0	0	19	3	0.157895	-0.157895	POU3F1 promoter
chr1	38512310	0.30554	7.90997e-07	0.029694	18	1	0.0555556	19	3	0.157895	-0.102339	POU3F1 promoter
chr1	38512313	0.0478505	8.85864e-07	0.0321072	17	0	0	20	3	0.15	-0.15	POU3F1 promoter
chr1	38512316	0.0434475	6.85836e-07	0.0269079	17	0	0	19	3	0.157895	-0.157895	POU3F1 promoter
chr1	38512319	0.0537876	6.85836e-07	0.0269079	15	0	0	19	3	0.157895	-0.157895	POU3F1 promoter
chr1	38512322	0.153193	3.92582e-07	0.0182777	16	1	0.0625	17	4	0.235294	-0.172794	POU3F1 promoter
chr1	38512325	0.112905	4.71412e-07	0.0205734	16	1	0.0625	15	4	0.266667	-0.204167	POU3F1 promoter
chr1	38512328	0.015318	4.11993e-07	0.0188444	17	0	0	15	4	0.266667	-0.266667	POU3F1 promoter
chr1	38512331	0.0148148	4.11993e-07	0.0188444	16	0	0	15	5	0.333333	-0.333333	POU3F1 promoter
chr1	38512333	0.117702	4.11993e-07	0.0188444	17	0	0	16	3	0.1875	-0.1875	POU3F1 promoter
chr1	38512336	0.541942	4.11993e-07	0.0188444	17	1	0.0588235	17	2	0.117647	-0.0588235	POU3F1 promoter
chr1	38512340	0.102758	4.26303e-07	0.0191794	18	0	0	16	2	0.125	-0.125	POU3F1 promoter
chr1	38512352	0.182867	4.26303e-07	0.0191794	19	1	0.0526316	14	3	0.214286	-0.161654	POU3F1 promoter
chr1	38512357	0.167993	5.00641e-07	0.0214868	20	1	0.05	14	3	0.214286	-0.164286	POU3F1 promoter
chr1	38512366	0.390899	4.98945e-07	0.0214536	17	1	0.0588235	13	2	0.153846	-0.0950226	POU3F1 promoter
chr1	38512372	0.026851	5.75074e-07	0.0235777	17	0	0	15	3	0.2	-0.2	POU3F1 promoter
chr1	38512378	0.0268526	4.20584e-07	0.0190374	17	0	0	15	3	0.2	-0.2	POU3F1 promoter
chr1	38512386	0.107066	4.89801e-07	0.0212013	17	0	0	16	2	0.125	-0.125	POU3F1 promoter
chr1	38512388	0.625282	4.89801e-07	0.0212013	16	2	0.125	16	3	0.1875	-0.0625	POU3F1 promoter
chr1	38512400	0.0806776	5.64579e-07	0.0233288	16	0	0	15	2	0.133333	-0.133333	POU3F1 promoter
chr1	38512402	0.0730776	5.64579e-07	0.0233288	16	0	0	14	2	0.142857	-0.142857	POU3F1 promoter
chr1	38512417	0.0957578	6.38335e-07	0.0254296	15	0	0	16	2	0.125	-0.125	POU3F1 promoter
chr1	38512422	0.0877291	6.85775e-07	0.0269079	15	0	0	15	2	0.133333	-0.133333	POU3F1 promoter
chr1	38512424	0.0877291	6.85775e-07	0.0269079	15	0	0	15	2	0.133333	-0.133333	POU3F1 promoter
chr1	38512431	0.0877291	7.02281e-07	0.0273379	15	0	0	15	2	0.133333	-0.133333	POU3F1 promoter
chr1	38512434	0.0877291	7.5664e-07	0.0289072	15	0	0	15	2	0.133333	-0.133333	POU3F1 promoter
chr1	38512436	0.0796467	7.5664e-07	0.0289072	15	0	0	14	2	0.142857	-0.142857	POU3F1 promoter
chr1	38512439	0.0125966	5.22793e-07	0.0219921	14	0	0	13	4	0.307692	-0.307692	POU3F1 promoter
chr1	38512442	0.0384188	5.22793e-07	0.0219921	13	0	0	14	3	0.214286	-0.214286	POU3F1 promoter
chr1	38512445	0.232867	5.22793e-07	0.0219921	14	0	0	14	1	0.0714286	-0.0714286	POU3F1 promoter
chr1	38512448	0.232867	5.22793e-07	0.0219921	14	0	0	14	1	0.0714286	-0.0714286	POU3F1 promoter
chr1	38512453	0.220177	5.50362e-07	0.0229447	14	0	0	13	1	0.0769231	-0.0769231	POU3F1 promoter
chr1	38512458	0.232867	4.62314e-07	0.0202903	14	0	0	14	1	0.0714286	-0.0714286	POU3F1 promoter
chr1	38512464	0.232867	3.4052e-07	0.0163962	14	0	0	14	1	0.0714286	-0.0714286	POU3F1 promoter
chr1	38512474	0.27208	3.4052e-07	0.0163962	12	0	0	15	1	0.0666667	-0.0666667	POU3F1 promoter
chr1	38512484	0.263184	5.26781e-07	0.0220801	10	0	0	12	1	0.0833333	-0.0833333	POU3F1 promoter
chr1	38512487	0.282164	5.26781e-07	0.0220801	9	0	0	12	1	0.0833333	-0.0833333	POU3F1 promoter
chr1	146368111	0.306344	1.46709e-06	0.0492656	2	1	0.5	1	1	1	-0.5	NBPF12	LOC100288142
chr1	146368125	0.477256	1.36963e-06	0.0465293	4	1	0.25	1	0	0	0.25	NBPF12	LOC100288142
chr1	146368127	0.0506706	1.36963e-06	0.0465293	4	0	0	1	1	1	-1	NBPF12	LOC100288142
chr1	151810588	0.283911	1.12505e-06	0.0391331	19	0	0	25	1	0.04	-0.04	C2CD4D
chr1	151810621	0.242832	4.92694e-07	0.0212347	23	1	0.0434783	22	0	0	0.0434783	C2CD4D
chr1	151810659	0.0772537	7.71167e-07	0.029318	26	0	0	23	2	0.0869565	-0.0869565	C2CD4D
chr1	151810663	0.196514	1.02153e-06	0.0360159	28	0	0	22	1	0.0454545	-0.0454545	C2CD4D
chr1	151810696	0.157576	7.92525e-07	0.029694	30	0	0	18	1	0.0555556	-0.0555556	C2CD4D
chr1	151810699	0.157576	7.92525e-07	0.029694	30	0	0	18	1	0.0555556	-0.0555556	C2CD4D
chr1	151810702	0.050012	8.69721e-07	0.031819	29	0	0	19	2	0.105263	-0.105263	C2CD4D
chr1	151810705	0.0360011	7.20339e-07	0.027702	30	0	0	16	2	0.125	-0.125	C2CD4D
chr1	151810716	0.0379493	1.1572e-06	0.0400125	29	0	0	16	2	0.125	-0.125	C2CD4D
chr1	151810722	0.265675	6.64725e-07	0.0262565	32	1	0.03125	18	2	0.111111	-0.0798611	C2CD4D
chr1	151810724	0.0360086	6.64725e-07	0.0262565	32	0	0	17	2	0.117647	-0.117647	C2CD4D
chr1	151810728	0.0343108	2.21647e-07	0.0121255	33	0	0	17	2	0.117647	-0.117647	C2CD4D
chr1	151810741	0.0377244	1.28166e-07	0.00788097	33	0	0	18	2	0.111111	-0.111111	C2CD4D
chr1	151810744	0.0412027	1.1007e-07	0.00693285	33	0	0	19	2	0.105263	-0.105263	C2CD4D
chr1	151810755	0.0452962	1.1007e-07	0.00693285	31	0	0	19	2	0.105263	-0.105263	C2CD4D
chr1	151810761	0.0395645	1.39011e-07	0.00842681	32	0	0	18	2	0.111111	-0.111111	C2CD4D
chr1	151810767	0.0412037	6.96006e-08	0.00505306	33	0	0	19	2	0.105263	-0.105263	C2CD4D
chr1	151810771	0.039359	6.96006e-08	0.00505306	34	0	0	19	2	0.105263	-0.105263	C2CD4D
chr1	151810777	0.0447292	1.43414e-07	0.00865864	33	0	0	20	2	0.1	-0.1	C2CD4D
chr1	151810789	0.0646068	3.87426e-07	0.0181668	31	0	0	24	2	0.0833333	-0.0833333	C2CD4D
chr1	151810800	0.434286	5.55523e-07	0.0231185	32	1	0.03125	26	2	0.0769231	-0.0456731	C2CD4D
chr1	151810810	0.188087	4.30963e-07	0.0192774	31	0	0	23	1	0.0434783	-0.0434783	C2CD4D
chr1	151810813	0.064604	4.30963e-07	0.0192774	31	0	0	24	2	0.0833333	-0.0833333	C2CD4D
chr1	151810815	0.0685204	4.30963e-07	0.0192774	31	0	0	25	2	0.08	-0.08	C2CD4D
chr1	151810827	0.180974	4.21513e-07	0.0190374	34	0	0	24	1	0.0416667	-0.0416667	C2CD4D
chr1	151810834	0.741577	4.21513e-07	0.0190374	33	2	0.0606061	24	2	0.0833333	-0.0227273	C2CD4D
chr1	151810840	0.319966	4.21513e-07	0.0190374	36	1	0.0277778	23	2	0.0869565	-0.0591787	C2CD4D
chr1	151810842	0.166834	4.21513e-07	0.0190374	36	0	0	23	1	0.0434783	-0.0434783	C2CD4D
chr1	151810844	0.166814	4.21513e-07	0.0190374	36	0	0	23	1	0.0434783	-0.0434783	C2CD4D
chr1	151810903	0.351453	1.30957e-06	0.0446842	38	1	0.0263158	26	2	0.0769231	-0.0506073	C2CD4D
chr1	228757734	0.018991	6.59936e-07	0.026156	10	10	1	10	4	0.4	0.6	Intergenic (5' of RHOU, DUSP5P1)
chr1	228757738	0.273668	6.59936e-07	0.026156	11	9	0.818182	10	5	0.5	0.318182	Intergenic (5' of RHOU, DUSP5P1)
chr1	228757754	0.116611	3.82578e-07	0.0180851	11	9	0.818182	11	4	0.363636	0.454545	Intergenic (5' of RHOU, DUSP5P1)
chr1	228757766	0.0151265	1.91205e-07	0.0106603	12	10	0.833333	11	3	0.272727	0.560606	Intergenic (5' of RHOU, DUSP5P1)
chr1	228757771	0.0166278	1.47832e-07	0.00879138	13	12	0.923077	11	4	0.363636	0.559441	Intergenic (5' of RHOU, DUSP5P1)
chr1	228757794	0.130367	4.66287e-07	0.0203879	15	14	0.933333	15	11	0.733333	0.2	Intergenic (5' of RHOU, DUSP5P1)
chr11	46143292	0.0287534	4.824e-07	0.0209744	11	0	0	4	2	0.5	-0.5	PHF21A promoter
chr11	46369417	0.211333	9.77093e-07	0.0348181	25	1	0.04	29	0	0	0.04	DGKZ
chr12	133338231	0.197109	7.5105e-07	0.028788	24	0	0	19	1	0.0526316	-0.0526316	ANKLE2 promoter
chr12	133338253	0.13456	8.99394e-07	0.0324965	25	2	0.08	18	0	0	0.08	ANKLE2 promoter
chr12	133338267	0.0655575	4.12388e-07	0.0188444	24	0	0	19	2	0.105263	-0.105263	ANKLE2 promoter
chr12	133338271	0.203664	4.12388e-07	0.0188444	23	0	0	19	1	0.0526316	-0.0526316	ANKLE2 promoter
chr12	133338273	0.192966	4.12388e-07	0.0188444	22	0	0	17	1	0.0588235	-0.0588235	ANKLE2 promoter
chr12	133338283	0.195114	6.69364e-08	0.00492096	23	0	0	18	1	0.0555556	-0.0555556	ANKLE2 promoter
chr12	133338286	0.201913	8.67288e-08	0.00585474	22	0	0	18	1	0.0555556	-0.0555556	ANKLE2 promoter
chr12	133338298	0.211896	5.90266e-08	0.00451019	23	0	0	20	1	0.05	-0.05	ANKLE2 promoter
chr12	133338305	0.159348	2.09699e-07	0.0115806	20	0	0	19	2	0.105263	-0.105263	ANKLE2 promoter
chr12	133338318	0.706098	2.60244e-07	0.0134478	22	2	0.0909091	17	1	0.0588235	0.0320856	ANKLE2 promoter
chr12	133338323	0.200043	2.60244e-07	0.0134478	21	0	0	17	1	0.0588235	-0.0588235	ANKLE2 promoter
chr12	133338345	0.0669826	2.81413e-07	0.0143507	21	0	0	17	2	0.117647	-0.117647	ANKLE2 promoter
chr12	133338348	0.0262805	2.81413e-07	0.0143507	21	0	0	17	3	0.176471	-0.176471	ANKLE2 promoter
chr12	133338356	0.0232898	3.31726e-07	0.0161733	22	0	0	17	3	0.176471	-0.176471	ANKLE2 promoter
chr12	133338360	0.0683052	3.31726e-07	0.0161733	22	0	0	18	2	0.111111	-0.111111	ANKLE2 promoter
chr12	133338363	0.0245188	3.31726e-07	0.0161733	21	0	0	17	3	0.176471	-0.176471	ANKLE2 promoter
chr12	133338370	0.0269363	3.31726e-07	0.0161733	20	0	0	17	3	0.176471	-0.176471	ANKLE2 promoter
chr12	133338372	0.0290431	3.31726e-07	0.0161733	19	0	0	17	3	0.176471	-0.176471	ANKLE2 promoter
chr12	133338384	0.103822	3.31726e-07	0.0161733	18	0	0	17	2	0.117647	-0.117647	ANKLE2 promoter
chr12	133338387	0.0813148	3.31726e-07	0.0161733	18	0	0	17	3	0.176471	-0.176471	ANKLE2 promoter
chr12	133338390	0.102759	2.93445e-07	0.0147385	17	0	0	18	3	0.166667	-0.166667	ANKLE2 promoter
chr12	133338394	0.576937	2.93445e-07	0.0147385	17	1	0.0588235	18	2	0.111111	-0.0522876	ANKLE2 promoter
chr12	133338399	0.0355972	2.93445e-07	0.0147385	19	0	0	19	3	0.157895	-0.157895	ANKLE2 promoter
chr12	133338405	0.0285912	2.93445e-07	0.0147385	19	0	0	17	3	0.176471	-0.176471	ANKLE2 promoter
chr12	133338408	0.083177	2.85155e-07	0.0145098	21	1	0.047619	17	4	0.235294	-0.187675	ANKLE2 promoter
chr12	133338417	0.351115	1.44889e-07	0.00870264	23	1	0.0434783	16	2	0.125	-0.0815217	ANKLE2 promoter
chr12	133338419	0.0232744	1.44889e-07	0.00870264	22	0	0	16	3	0.1875	-0.1875	ANKLE2 promoter
chr12	133338424	0.0554666	1.66825e-07	0.00974393	21	0	0	15	2	0.133333	-0.133333	ANKLE2 promoter
chr12	133338426	0.0612087	1.66825e-07	0.00974393	21	0	0	16	2	0.125	-0.125	ANKLE2 promoter
chr12	133338429	0.070316	1.66825e-07	0.00974393	19	0	0	16	2	0.125	-0.125	ANKLE2 promoter
chr12	133338431	0.394049	1.66825e-07	0.00974393	21	1	0.047619	16	2	0.125	-0.077381	ANKLE2 promoter
chr12	133338435	0.721728	1.90816e-07	0.0106603	21	2	0.0952381	15	2	0.133333	-0.0380952	ANKLE2 promoter
chr12	133338448	0.226378	1.90816e-07	0.0106603	7	0	0	7	1	0.142857	-0.142857	ANKLE2 promoter
chr12	133338450	0.057296	3.0036e-07	0.014925	22	0	0	16	2	0.125	-0.125	ANKLE2 promoter
chr12	133338453	0.0627884	3.0036e-07	0.014925	22	0	0	17	2	0.117647	-0.117647	ANKLE2 promoter
chr12	133338462	0.0683045	3.80349e-07	0.0180851	22	0	0	18	2	0.111111	-0.111111	ANKLE2 promoter
chr12	133338464	0.0627876	3.80349e-07	0.0180851	22	0	0	17	2	0.117647	-0.117647	ANKLE2 promoter
chr12	133338476	0.0518523	7.08547e-07	0.0273387	22	0	0	15	2	0.133333	-0.133333	ANKLE2 promoter
chr12	133338479	0.0485702	7.08547e-07	0.0273387	23	0	0	15	2	0.133333	-0.133333	ANKLE2 promoter
chr12	133338482	0.0537507	7.08547e-07	0.0273387	23	0	0	16	2	0.125	-0.125	ANKLE2 promoter
chr12	133338484	0.0537431	7.08547e-07	0.0273387	23	0	0	16	2	0.125	-0.125	ANKLE2 promoter
chr12	133338488	0.057304	8.75646e-07	0.0318856	22	0	0	16	2	0.125	-0.125	ANKLE2 promoter
chr12	133338493	0.384992	8.75646e-07	0.0318856	20	1	0.05	15	2	0.133333	-0.0833333	ANKLE2 promoter
chr12	133338497	0.108926	8.75646e-07	0.0318856	19	1	0.0526316	15	4	0.266667	-0.214035	ANKLE2 promoter
chr12	133338502	0.437955	9.45226e-07	0.0339944	18	1	0.0555556	15	2	0.133333	-0.0777778	ANKLE2 promoter
chr12	133338505	0.894315	9.45226e-07	0.0339944	18	1	0.0555556	15	1	0.0666667	-0.0111111	ANKLE2 promoter
chr12	133338507	0.212843	1.11446e-06	0.0388806	17	0	0	15	1	0.0666667	-0.0666667	ANKLE2 promoter
chr12	133338516	0.259868	1.11446e-06	0.0388806	18	1	0.0555556	14	0	0	0.0555556	ANKLE2 promoter
chr12	133338546	0.240708	1.83589e-07	0.0105123	14	1	0.0714286	12	0	0	0.0714286	ANKLE2 promoter
chr13	24914721	0.0687787	5.40058e-07	0.0225555	13	10	0.769231	6	2	0.333333	0.435897	Intergenic (5' of BC038727)
chr13	24914730	0.267635	5.40058e-07	0.0225555	15	11	0.733333	8	4	0.5	0.233333	Intergenic (5' of BC038727)
chr13	111767583	0.335904	1.28303e-06	0.0438428	5	0	0	9	1	0.111111	-0.111111	ARHGEF7 promoter
chr14	70316847	0.0137082	1.37239e-07	0.00837259	14	10	0.714286	15	15	1	-0.285714	Intergenic (5' of SMOC1)
chr14	70316850	0.0815462	1.37239e-07	0.00837259	14	10	0.714286	17	16	0.941176	-0.226891	Intergenic (5' of SMOC1)
chr14	70316852	0.020914	8.26164e-08	0.00567953	14	11	0.785714	18	18	1	-0.214286	Intergenic (5' of SMOC1)
chr14	70316865	0.03491	8.16882e-08	0.00564502	17	14	0.823529	17	17	1	-0.176471	Intergenic (5' of SMOC1)
chr14	70316869	0.0308114	8.16882e-08	0.00564502	16	13	0.8125	17	17	1	-0.1875	Intergenic (5' of SMOC1)
chr14	70316878	0.0688868	3.5813e-07	0.0171732	15	13	0.866667	18	18	1	-0.133333	Intergenic (5' of SMOC1)
chr14	70316881	0.0688868	3.5813e-07	0.0171732	15	13	0.866667	18	18	1	-0.133333	Intergenic (5' of SMOC1)
chr14	101539775	0.0226639	9.38329e-07	0.0338508	31	19	0.612903	33	9	0.272727	0.340176	BC148240 promoter
chr16	67465157	0.909783	8.81655e-08	0.00589116	12	1	0.0833333	14	1	0.0714286	0.0119048	HSD11B2 promoter
chr16	67465170	0.0806764	8.82227e-08	0.00589116	16	0	0	15	2	0.133333	-0.133333	HSD11B2 promoter
chr16	67465173	0.0322241	4.05182e-08	0.00340892	16	0	0	15	3	0.2	-0.2	HSD11B2 promoter
chr16	67465177	0.0887075	4.05182e-08	0.00340892	17	0	0	17	2	0.117647	-0.117647	HSD11B2 promoter
chr16	67465180	0.444922	3.54672e-08	0.00302769	19	1	0.0526316	16	2	0.125	-0.0723684	HSD11B2 promoter
chr16	67465192	0.0369194	2.92049e-08	0.00260772	17	0	0	17	3	0.176471	-0.176471	HSD11B2 promoter
chr16	67465202	0.0831095	7.13744e-08	0.00511806	19	0	0	18	2	0.111111	-0.111111	HSD11B2 promoter
chr16	67465204	0.483115	7.13744e-08	0.00511806	20	1	0.05	18	2	0.111111	-0.0611111	HSD11B2 promoter
chr16	67465206	0.0394982	7.13744e-08	0.00511806	19	0	0	20	3	0.15	-0.15	HSD11B2 promoter
chr16	67465223	0.0655635	1.76034e-07	0.0101584	24	0	0	19	2	0.105263	-0.105263	HSD11B2 promoter
chr16	67465235	0.0725897	3.23321e-07	0.0160318	26	0	0	22	2	0.0909091	-0.0909091	HSD11B2 promoter
chr16	67465244	0.306026	1.96965e-07	0.0109291	27	1	0.037037	28	3	0.107143	-0.0701058	HSD11B2 promoter
chr16	67465248	0.0400085	1.96965e-07	0.0109291	27	0	0	28	3	0.107143	-0.107143	HSD11B2 promoter
chr16	67465257	0.14662	2.31691e-07	0.01247	27	0	0	27	2	0.0740741	-0.0740741	HSD11B2 promoter
chr16	67465260	0.576606	1.8739e-07	0.0105741	26	1	0.0384615	29	3	0.103448	-0.0649867	HSD11B2 promoter
chr16	67465266	0.152826	1.8739e-07	0.0105741	26	0	0	29	3	0.103448	-0.103448	HSD11B2 promoter
chr16	67465276	0.027552	1.8739e-07	0.0105741	25	0	0	28	6	0.214286	-0.214286	HSD11B2 promoter
chr16	67465278	0.0314143	1.8739e-07	0.0105741	23	0	0	29	4	0.137931	-0.137931	HSD11B2 promoter
chr16	67465282	0.0428222	1.8739e-07	0.0105741	25	0	0	27	3	0.111111	-0.111111	HSD11B2 promoter
chr16	67465298	0.0110359	1.8739e-07	0.0105741	26	0	0	29	5	0.172414	-0.172414	HSD11B2 promoter
chr16	67465311	0.0202635	2.47895e-07	0.0130116	24	0	0	27	4	0.148148	-0.148148	HSD11B2 promoter
chr16	67465314	0.158139	2.47895e-07	0.0130116	26	1	0.0384615	27	4	0.148148	-0.109687	HSD11B2 promoter
chr16	67465318	0.00895228	2.47895e-07	0.0130116	26	0	0	26	5	0.192308	-0.192308	HSD11B2 promoter
chr16	67465324	0.021198	6.20632e-07	0.0247667	27	0	0	27	4	0.148148	-0.148148	HSD11B2 promoter
chr16	67465327	0.570954	6.20632e-07	0.0247667	26	1	0.0384615	27	2	0.0740741	-0.0356125	HSD11B2 promoter
chr16	67465336	0.0189782	6.20632e-07	0.0247667	27	0	0	25	4	0.16	-0.16	HSD11B2 promoter
chr16	67465339	0.138603	6.20632e-07	0.0247667	27	0	0	25	3	0.12	-0.12	HSD11B2 promoter
chr16	67465342	0.0189782	6.20632e-07	0.0247667	27	0	0	25	4	0.16	-0.16	HSD11B2 promoter
chr16	67465351	0.0163133	6.20632e-07	0.0247667	25	0	0	26	6	0.230769	-0.230769	HSD11B2 promoter
chr16	67465353	0.0155938	6.20632e-07	0.0247667	26	0	0	26	6	0.230769	-0.230769	HSD11B2 promoter
chr16	67465361	0.348041	2.38515e-07	0.0127198	24	1	0.0416667	24	5	0.208333	-0.166667	HSD11B2 promoter
chr16	67465368	0.135282	2.38515e-07	0.0127198	23	0	0	24	4	0.166667	-0.166667	HSD11B2 promoter
chr16	67465370	0.12369	2.38515e-07	0.0127198	23	0	0	23	4	0.173913	-0.173913	HSD11B2 promoter
chr16	67465374	0.0182783	3.40474e-07	0.0163962	22	0	0	22	4	0.181818	-0.181818	HSD11B2 promoter
chr17	1840059	0.0404279	1.43432e-06	0.0482345	16	15	0.9375	27	18	0.666667	0.270833	RTN4RL1
chr17	1840073	0.0472945	1.43432e-06	0.0482345	16	15	0.9375	25	14	0.56	0.3775	RTN4RL1
chr17	1840078	0.0709225	7.73809e-07	0.0293705	16	15	0.9375	24	16	0.666667	0.270833	RTN4RL1
chr17	1840085	0.273368	2.66068e-07	0.013688	16	12	0.75	24	14	0.583333	0.166667	RTN4RL1
chr17	1840089	0.13602	2.66068e-07	0.013688	17	15	0.882353	23	13	0.565217	0.317136	RTN4RL1
chr17	1840115	0.54833	1.51781e-07	0.00900059	13	9	0.692308	22	13	0.590909	0.101399	RTN4RL1
chr17	7788377	0.137928	3.86492e-07	0.0181596	9	0	0	5	1	0.2	-0.2	CHD3 promoter
chr17	7788395	0.335922	9.96737e-07	0.0354098	9	1	0.111111	5	0	0	0.111111	CHD3 promoter
chr19	1941189	1	3.69332e-07	0.017674	20	1	0.05	20	1	0.05	0	CSNK1G2 promoter
chr19	1941191	0.0621885	2.88486e-07	0.0146155	18	0	0	14	2	0.142857	-0.142857	CSNK1G2 promoter
chr19	1941193	0.252721	3.00017e-07	0.014925	18	0	0	20	1	0.05	-0.05	CSNK1G2 promoter
chr19	1941200	0.25354	3.92929e-07	0.0182777	17	0	0	19	1	0.0526316	-0.0526316	CSNK1G2 promoter
chr19	1941205	0.107131	5.07696e-07	0.0216273	17	0	0	18	2	0.111111	-0.111111	CSNK1G2 promoter
chr19	1941209	0.112227	3.82508e-07	0.0180851	16	0	0	18	2	0.111111	-0.111111	CSNK1G2 promoter
chr19	1941211	0.118261	3.82508e-07	0.0180851	15	0	0	18	2	0.111111	-0.111111	CSNK1G2 promoter
chr19	1941214	0.118261	4.90348e-07	0.0212013	15	0	0	18	2	0.111111	-0.111111	CSNK1G2 promoter
chr19	1941219	0.125476	6.54263e-07	0.0260196	14	0	0	18	2	0.111111	-0.111111	CSNK1G2 promoter
chr19	1941221	0.125476	8.77198e-07	0.0318923	14	0	0	18	2	0.111111	-0.111111	CSNK1G2 promoter
chr19	1941224	0.122675	1.20743e-06	0.0416258	14	0	0	17	2	0.117647	-0.117647	CSNK1G2 promoter
chr19	45738087	0.0188092	7.4422e-07	0.0285732	19	11	0.578947	11	1	0.0909091	0.488038	EXOC3L2 promoter
chr19	45738098	0.395407	1.00975e-06	0.0357088	14	6	0.428571	8	2	0.25	0.178571	EXOC3L2 promoter
chr2	111879987	0.184215	1.02045e-06	0.0360159	29	0	0	21	1	0.047619	-0.047619	BCL2L11
chr2	111880017	0.222849	1.09233e-06	0.0384541	27	0	0	25	1	0.04	-0.04	BCL2L11
chr2	241508153	0.0209811	2.1402e-07	0.0117403	32	0	0	26	5	0.192308	-0.192308	RNPEPL1 promoter
chr2	241508158	0.0221381	1.06454e-07	0.00674972	30	0	0	26	5	0.192308	-0.192308	RNPEPL1 promoter
chr2	241508163	0.0315067	1.11643e-07	0.00701299	31	0	0	28	3	0.107143	-0.107143	RNPEPL1 promoter
chr2	241508165	0.00782063	3.75477e-08	0.00319359	32	0	0	27	5	0.185185	-0.185185	RNPEPL1 promoter
chr2	241508167	0.0077263	3.02413e-08	0.00266958	31	0	0	27	6	0.222222	-0.222222	RNPEPL1 promoter
chr2	241508176	0.131596	1.49919e-08	0.00137014	33	0	0	27	3	0.111111	-0.111111	RNPEPL1 promoter
chr2	241508191	0.147703	1.49919e-08	0.00137014	31	0	0	24	2	0.0833333	-0.0833333	RNPEPL1 promoter
chr2	241508200	0.157961	3.5451e-08	0.00302769	33	0	0	25	3	0.12	-0.12	RNPEPL1 promoter
chr2	241508202	0.583354	3.5451e-08	0.00302769	33	1	0.030303	25	2	0.08	-0.049697	RNPEPL1 promoter
chr2	241508207	0.0266297	3.5451e-08	0.00302769	29	0	0	23	3	0.130435	-0.130435	RNPEPL1 promoter
chr2	241508212	0.498628	5.53619e-08	0.00434411	28	1	0.0357143	25	2	0.08	-0.0442857	RNPEPL1 promoter
chr2	241508214	0.157137	5.53619e-08	0.00434411	28	0	0	23	2	0.0869565	-0.0869565	RNPEPL1 promoter
chr2	241508219	0.210349	5.53619e-08	0.00434411	28	0	0	24	1	0.0416667	-0.0416667	RNPEPL1 promoter
chr2	241508221	0.0341593	5.53619e-08	0.00434411	25	0	0	24	3	0.125	-0.125	RNPEPL1 promoter
chr2	241508223	0.228218	5.53619e-08	0.00434411	24	0	0	23	1	0.0434783	-0.0434783	RNPEPL1 promoter
chr2	241508227	0.184118	6.23803e-08	0.00470474	24	0	0	24	2	0.0833333	-0.0833333	RNPEPL1 promoter
chr2	241508233	0.188337	6.95624e-08	0.00505306	24	0	0	24	2	0.0833333	-0.0833333	RNPEPL1 promoter
chr2	241508236	0.188337	6.95624e-08	0.00505306	24	0	0	24	2	0.0833333	-0.0833333	RNPEPL1 promoter
chr2	241508238	0.193414	7.76409e-08	0.00548306	23	0	0	24	2	0.0833333	-0.0833333	RNPEPL1 promoter
chr2	241508244	0.178187	3.44389e-08	0.00298362	23	0	0	22	3	0.136364	-0.136364	RNPEPL1 promoter
chr2	241508252	0.189886	8.85479e-08	0.00589599	21	0	0	25	3	0.12	-0.12	RNPEPL1 promoter
chr2	241508266	0.193337	7.91416e-07	0.029694	19	0	0	22	2	0.0909091	-0.0909091	RNPEPL1 promoter
chr2	241508273	0.195813	1.39787e-06	0.0472818	17	0	0	23	3	0.130435	-0.130435	RNPEPL1 promoter
chr22	39239512	0.231439	4.77492e-07	0.0207998	34	0	0	33	1	0.030303	-0.030303	NPTXR
chr22	39239515	0.104569	3.95009e-07	0.0183379	35	0	0	33	2	0.0606061	-0.0606061	NPTXR
chr22	39239520	0.200046	3.25426e-07	0.0161019	35	0	0	28	1	0.0357143	-0.0357143	NPTXR promoter
chr22	39239524	0.0842275	2.67861e-07	0.0137499	37	0	0	29	2	0.0689655	-0.0689655	NPTXR promoter
chr22	39239527	0.857112	2.24931e-07	0.0121907	36	1	0.0277778	28	1	0.0357143	-0.00793651	NPTXR promoter
chr22	39239529	0.460894	2.24931e-07	0.0121907	34	1	0.0294118	29	2	0.0689655	-0.0395538	NPTXR promoter
chr22	39239548	0.082223	2.36272e-07	0.0126873	38	0	0	28	2	0.0714286	-0.0714286	NPTXR promoter
chr22	39239551	0.0835316	1.46737e-07	0.00879096	37	0	0	28	2	0.0714286	-0.0714286	NPTXR promoter
chr22	39239569	0.168122	2.2733e-07	0.0122636	42	0	0	27	1	0.037037	-0.037037	NPTXR promoter
chr22	39239572	0.157575	2.2733e-07	0.0122636	42	0	0	25	1	0.04	-0.04	NPTXR promoter
chr22	39239585	0.284924	6.96567e-07	0.027283	41	1	0.0243902	24	2	0.0833333	-0.0589431	NPTXR promoter
chr22	39239601	0.136833	1.12932e-06	0.0391645	46	0	0	22	1	0.0454545	-0.0454545	NPTXR promoter
chr22	39239605	0.142411	1.12932e-06	0.0391645	49	0	0	25	1	0.04	-0.04	NPTXR promoter
chr22	39239611	0.0349318	1.34673e-06	0.0458849	51	0	0	26	2	0.0769231	-0.0769231	NPTXR promoter
chr22	39239617	0.424248	1.37555e-06	0.0465944	49	3	0.0612245	27	3	0.111111	-0.0498866	NPTXR promoter
chr22	39239619	0.0221804	1.37555e-06	0.0465944	50	0	0	27	4	0.148148	-0.148148	NPTXR promoter
chr3	47620114	0.181591	1.14521e-07	0.00715522	13	1	0.0769231	18	0	0	0.0769231	CSPG5
chr3	47620116	0.17757	1.14521e-07	0.00715522	14	1	0.0714286	20	0	0	0.0714286	CSPG5
chr3	47620190	0.160748	5.80325e-07	0.0235777	24	3	0.125	14	0	0	0.125	CSPG5
chr3	47620195	0.125492	5.80325e-07	0.0235777	23	3	0.130435	16	0	0	0.130435	CSPG5
chr3	47620199	0.156754	5.81732e-07	0.0235777	23	4	0.173913	14	0	0	0.173913	CSPG5
chr3	47620206	0.15384	5.81732e-07	0.0235777	23	4	0.173913	14	0	0	0.173913	CSPG5
chr3	47620208	0.15384	5.81732e-07	0.0235777	23	4	0.173913	14	0	0	0.173913	CSPG5
chr3	47620213	0.0798567	5.81732e-07	0.0235777	24	3	0.125	15	0	0	0.125	CSPG5
chr3	47620217	0.135432	5.95744e-07	0.0241037	25	4	0.16	15	0	0	0.16	CSPG5
chr3	47620227	0.0120031	7.03832e-07	0.0273379	28	7	0.25	15	0	0	0.25	CSPG5
chr3	47620233	0.0315049	7.03832e-07	0.0273379	28	6	0.214286	15	0	0	0.214286	CSPG5
chr3	47620238	0.0341393	7.03832e-07	0.0273379	28	6	0.214286	14	0	0	0.214286	CSPG5
chr3	47620242	0.207785	7.03832e-07	0.0273379	28	6	0.214286	15	1	0.0666667	0.147619	CSPG5
chr3	47620246	0.189629	7.60728e-07	0.0289684	28	6	0.214286	15	1	0.0666667	0.147619	CSPG5
chr3	47620249	0.0315049	7.60728e-07	0.0289684	28	6	0.214286	15	0	0	0.214286	CSPG5
chr3	47620251	0.0325762	8.81059e-07	0.0319828	27	6	0.222222	15	0	0	0.222222	CSPG5
chr3	47620258	0.0423347	7.14875e-07	0.0275373	27	6	0.222222	12	0	0	0.222222	CSPG5
chr3	47620261	0.0423347	8.44268e-07	0.031083	27	6	0.222222	12	0	0	0.222222	CSPG5
chr3	47620269	0.0467597	8.44268e-07	0.031083	28	6	0.214286	11	0	0	0.214286	CSPG5
chr3	47620273	0.0501178	8.44268e-07	0.031083	26	5	0.192308	11	0	0	0.192308	CSPG5
chr3	47620285	0.0284399	8.44268e-07	0.031083	27	6	0.222222	13	0	0	0.222222	CSPG5
chr4	152330348	0.182744	5.75161e-07	0.0235777	11	1	0.0909091	15	0	0	0.0909091	FAM160A1 promoter
chr4	152330350	0.209151	5.75161e-07	0.0235777	13	1	0.0769231	15	0	0	0.0769231	FAM160A1 promoter
chr4	152330380	0.141923	4.92943e-07	0.0212347	15	0	0	22	2	0.0909091	-0.0909091	FAM160A1 promoter
chr4	152330428	0.050227	3.92838e-07	0.0182777	25	3	0.12	21	0	0	0.12	FAM160A1 promoter
chr4	152330457	0.033947	5.09482e-07	0.0216273	26	4	0.153846	21	0	0	0.153846	FAM160A1 promoter
chr4	152330461	0.0873344	5.09482e-07	0.0216273	25	5	0.2	23	1	0.0434783	0.156522	FAM160A1 promoter
chr4	152330464	0.0317367	5.09482e-07	0.0216273	26	4	0.153846	25	0	0	0.153846	FAM160A1 promoter
chr4	152330472	0.0335518	5.09482e-07	0.0216273	29	6	0.206897	25	0	0	0.206897	FAM160A1 promoter
chr4	152330479	0.0329483	5.09482e-07	0.0216273	27	6	0.222222	24	0	0	0.222222	FAM160A1 promoter
chr5	6714125	0.166698	1.1176e-06	0.0389318	12	0	0	8	1	0.125	-0.125	PAPD7 promoter
chr5	6714139	0.197376	9.66567e-07	0.0344957	11	0	0	9	1	0.111111	-0.111111	PAPD7 promoter
chr5	6714175	0.197366	5.7833e-07	0.0235777	11	0	0	9	1	0.111111	-0.111111	PAPD7 promoter
chr5	6714189	0.184424	1.25272e-06	0.0428699	12	0	0	9	1	0.111111	-0.111111	PAPD7 promoter
chr5	6714191	0.184424	1.25272e-06	0.0428699	12	0	0	9	1	0.111111	-0.111111	PAPD7 promoter
chr5	6714194	0.184424	1.25272e-06	0.0428699	12	0	0	9	1	0.111111	-0.111111	PAPD7 promoter
chr5	6714199	0.148785	1.25272e-06	0.0428699	13	0	0	9	2	0.222222	-0.222222	PAPD7 promoter
chr5	6714206	0.186285	1.25272e-06	0.0428699	12	0	0	9	1	0.111111	-0.111111	PAPD7 promoter
chr6	3771608	0.829947	2.56194e-07	0.0132975	24	17	0.708333	25	17	0.68	0.0283333	Intergenic (3' of PXDC1)
chr7	66829858	0.0249659	8.62725e-07	0.0316127	23	20	0.869565	24	11	0.458333	0.411232	Intergenic (3' of BC017910)
chr7	66829860	0.0265162	8.62725e-07	0.0316127	23	20	0.869565	23	10	0.434783	0.434783	Intergenic (3' of BC017910)
chr7	66829862	0.0158472	8.62725e-07	0.0316127	22	17	0.772727	22	8	0.363636	0.409091	Intergenic (3' of BC017910)
chr7	66829869	0.10096	3.86285e-07	0.0181596	21	13	0.619048	20	7	0.35	0.269048	Intergenic (3' of BC017910)
chr7	66829876	0.0170115	3.86285e-07	0.0181596	20	18	0.9	18	9	0.5	0.4	Intergenic (3' of BC017910)
chr7	66829880	0.131828	1.75543e-07	0.0101584	18	12	0.666667	19	8	0.421053	0.245614	Intergenic (3' of BC017910)
chr7	66829882	0.0111728	1.75543e-07	0.0101584	17	15	0.882353	18	7	0.388889	0.493464	Intergenic (3' of BC017910)
chr7	66829908	0.0741237	9.29597e-09	0.000914098	20	15	0.75	19	9	0.473684	0.276316	Intergenic (3' of BC017910)
chr7	66829920	0.760861	9.29597e-09	0.000914098	22	13	0.590909	22	12	0.545455	0.0454545	Intergenic (3' of BC017910)
chr7	66829945	0.239235	3.2229e-08	0.00280258	25	14	0.56	26	9	0.346154	0.213846	Intergenic (3' of BC017910)
chr7	66829953	0.0663182	3.2229e-08	0.00280258	24	19	0.791667	26	14	0.538462	0.253205	Intergenic (3' of BC017910)
chr7	66829956	0.231168	3.2229e-08	0.00280258	24	18	0.75	27	16	0.592593	0.157407	Intergenic (3' of BC017910)
chr7	66829961	0.0183088	3.2229e-08	0.00280258	24	22	0.916667	25	14	0.56	0.356667	Intergenic (3' of BC017910)
chr7	66829977	0.150595	4.20033e-08	0.00350854	27	23	0.851852	30	20	0.666667	0.185185	Intergenic (3' of BC017910)
chr7	66829988	0.652027	1.18563e-07	0.00732917	30	27	0.9	29	25	0.862069	0.037931	Intergenic (3' of BC017910)
chr7	66829992	0.111578	1.18563e-07	0.00732917	32	28	0.875	28	19	0.678571	0.196429	Intergenic (3' of BC017910)
chr7	66829995	0.526542	1.18563e-07	0.00732917	33	30	0.909091	28	24	0.857143	0.0519481	Intergenic (3' of BC017910)
chr7	66829998	0.068867	2.96302e-07	0.0148182	32	28	0.875	28	19	0.678571	0.196429	Intergenic (3' of BC017910)
chr7	66830001	0.202001	2.96302e-07	0.0148182	33	28	0.848485	28	20	0.714286	0.134199	Intergenic (3' of BC017910)
chr7	77648984	0.300009	2.45916e-07	0.0130003	23	1	0.0434783	16	0	0	0.0434783	MAGI2
chr7	77648989	0.282732	2.45916e-07	0.0130003	21	1	0.047619	16	0	0	0.047619	MAGI2
chr8	3269466	0.0185317	1.40166e-06	0.0473411	4	0	0	2	2	1	-1	CSMD1
chr8	3269478	0.050676	2.86121e-07	0.0145272	4	1	0.25	2	2	1	-0.75	CSMD1
chr8	3269490	0.0506719	1.89425e-07	0.0106374	3	0	0	1	1	1	-1	CSMD1
chr8	3269512	0.135244	1.89425e-07	0.0106374	4	1	0.25	1	1	1	-0.75	CSMD1
chr8	3269524	0.0958814	1.39212e-07	0.00842681	1	0	0	2	2	1	-1	CSMD1
chr8	3269568	0.132136	1.39212e-07	0.00842681	5	3	0.6	3	3	1	-0.4	CSMD1
chr8	105379842	0.0786767	8.95923e-07	0.0324214	38	12	0.315789	30	4	0.133333	0.182456	Intergenic (3' of DCSTAMP)
chr8	105379847	0.0398531	2.23137e-07	0.01215	37	14	0.378378	27	4	0.148148	0.23023	Intergenic (3' of DCSTAMP)
chr8	105379854	0.0058467	2.23137e-07	0.01215	34	14	0.411765	26	1	0.0384615	0.373303	Intergenic (3' of DCSTAMP)
chr8	105379856	0.0279451	9.10493e-08	0.0060281	34	10	0.294118	27	2	0.0740741	0.220044	Intergenic (3' of DCSTAMP)
chr8	105379861	0.0536897	4.11421e-08	0.00344896	36	11	0.305556	28	3	0.107143	0.198413	Intergenic (3' of DCSTAMP)
chr8	105379863	0.0640754	1.36997e-08	0.00128015	36	12	0.333333	29	4	0.137931	0.195402	Intergenic (3' of DCSTAMP)
chr8	105379906	0.0169869	1.47021e-08	0.00135427	34	17	0.5	34	7	0.205882	0.294118	Intergenic (3' of DCSTAMP)
chr8	105379909	0.00558346	4.23238e-08	0.00351014	34	19	0.558824	34	5	0.147059	0.411765	Intergenic (3' of DCSTAMP)
chr8	105379925	0.00562047	4.23238e-08	0.00351014	30	22	0.733333	35	7	0.2	0.533333	Intergenic (3' of DCSTAMP)
chr8	105379936	0.00324988	7.87477e-08	0.00554442	30	24	0.8	36	11	0.305556	0.494444	Intergenic (3' of DCSTAMP)
chr8	105379941	0.0282079	9.43787e-08	0.00623083	31	23	0.741935	34	14	0.411765	0.330171	Intergenic (3' of DCSTAMP)
chr8	105379959	0.00934036	2.14102e-07	0.0117403	34	26	0.764706	31	9	0.290323	0.474383	Intergenic (3' of DCSTAMP)
chr8	105379977	0.656702	2.14102e-07	0.0117403	36	24	0.666667	31	19	0.612903	0.0537634	Intergenic (3' of DCSTAMP)
chr8	105379984	0.0434897	1.04456e-07	0.00665118	39	27	0.692308	33	15	0.454545	0.237762	Intergenic (3' of DCSTAMP)
chr8	105380006	0.103314	7.99922e-08	0.00559822	38	21	0.552632	36	13	0.361111	0.19152	Intergenic (3' of DCSTAMP)
chr8	141645766	0.205017	7.89525e-07	0.029694	8	0	0	7	1	0.142857	-0.142857	AGO2 promoter
chr8	141645769	0.205017	7.89525e-07	0.029694	8	0	0	7	1	0.142857	-0.142857	AGO2 promoter
chr8	141645772	0.179959	9.54268e-07	0.0342139	8	0	0	6	1	0.166667	-0.166667	AGO2 promoter
chr8	141645778	0.199767	3.72824e-07	0.0178045	7	0	0	6	1	0.166667	-0.166667	AGO2 promoter
chr8	141645784	0.192572	2.43127e-07	0.0129361	6	0	0	5	1	0.2	-0.2	AGO2 promoter
chr8	141645793	0.192572	1.52257e-07	0.0090059	6	0	0	5	1	0.2	-0.2	AGO2 promoter
chr8	141645887	0.0506722	5.68066e-08	0.00436921	7	0	0	1	1	1	-1	AGO2 promoter
chr8	141645889	0.0506722	5.68066e-08	0.00436921	7	0	0	1	1	1	-1	AGO2 promoter
chr8	141645892	0.0625273	5.68066e-08	0.00436921	7	0	0	2	1	0.5	-0.5	AGO2 promoter
chr8	141645895	0.0625273	5.68066e-08	0.00436921	7	0	0	2	1	0.5	-0.5	AGO2 promoter
chr8	141645898	0.0625273	5.79702e-08	0.00444403	7	0	0	2	1	0.5	-0.5	AGO2 promoter
chr8	141645901	0.0178966	6.17492e-08	0.00468748	7	0	0	3	2	0.666667	-0.666667	AGO2 promoter
chr8	141645904	0.0178966	6.17492e-08	0.00468748	7	0	0	3	2	0.666667	-0.666667	AGO2 promoter
chr8	141645907	0.0178966	6.48678e-08	0.00479916	7	0	0	3	2	0.666667	-0.666667	AGO2 promoter
chr8	141645910	0.0274661	7.11272e-08	0.00511806	7	0	0	4	2	0.5	-0.5	AGO2 promoter
chr8	141645919	0.0274661	4.77415e-08	0.00384986	7	0	0	4	2	0.5	-0.5	AGO2 promoter
chr8	141645931	0.0270766	5.58175e-08	0.00435057	7	0	0	4	2	0.5	-0.5	AGO2 promoter
chr8	141645939	0.0543818	5.58175e-08	0.00435057	6	0	0	5	2	0.4	-0.4	AGO2 promoter
chr8	141645951	0.156371	4.8881e-08	0.00392816	8	0	0	5	1	0.2	-0.2	AGO2 promoter
chr8	141645960	0.163543	4.93228e-08	0.00395004	9	0	0	6	1	0.166667	-0.166667	AGO2 promoter
chr8	141645963	0.163543	4.74232e-08	0.00384986	9	0	0	6	1	0.166667	-0.166667	AGO2 promoter
chr8	141645967	0.0471684	4.74232e-08	0.00384986	10	0	0	7	2	0.285714	-0.285714	AGO2 promoter
chr8	141645977	0.0650229	6.35934e-08	0.00473493	8	0	0	7	2	0.285714	-0.285714	AGO2 promoter
chr8	141645979	0.080279	6.35934e-08	0.00473493	8	0	0	8	2	0.25	-0.25	AGO2 promoter
chr8	141645983	0.080279	7.20673e-08	0.00515189	8	0	0	8	2	0.25	-0.25	AGO2 promoter
chr8	141645989	0.0685346	8.3897e-08	0.00574815	9	0	0	8	2	0.25	-0.25	AGO2 promoter
chr8	141645995	0.17207	9.99165e-08	0.00646816	10	0	0	7	1	0.142857	-0.142857	AGO2 promoter
chr8	141646002	0.147897	9.99165e-08	0.00646816	12	0	0	7	1	0.142857	-0.142857	AGO2 promoter
chr8	141646008	0.12946	9.99165e-08	0.00646816	14	0	0	7	1	0.142857	-0.142857	AGO2 promoter
chr8	141646011	0.129462	9.99165e-08	0.00646816	14	0	0	7	1	0.142857	-0.142857	AGO2 promoter
chr8	141646013	0.121781	9.99165e-08	0.00646816	15	0	0	7	1	0.142857	-0.142857	AGO2 promoter
chr8	141646027	0.574903	9.99165e-08	0.00646816	15	1	0.0666667	7	1	0.142857	-0.0761905	AGO2 promoter
chr8	141646039	0.0865937	9.99165e-08	0.00646816	15	0	0	5	1	0.2	-0.2	AGO2 promoter
chr9	19102503	0.977447	2.55069e-07	0.0132975	24	1	0.0416667	23	1	0.0434783	-0.00181159	HAUS6 promoter
chr9	19102509	0.144668	2.55069e-07	0.0132975	25	1	0.04	25	4	0.16	-0.12	HAUS6 promoter
chr9	19102543	0.23608	1.70516e-08	0.00154625	29	0	0	29	1	0.0344828	-0.0344828	HAUS6 promoter
chr9	19102552	0.241916	5.224e-09	0.000531635	29	0	0	30	1	0.0333333	-0.0333333	HAUS6 promoter
chr9	19102579	0.0134275	2.46516e-09	0.000273572	25	0	0	32	5	0.15625	-0.15625	HAUS6 promoter
chr9	19102585	0.0172449	4.89668e-09	0.000500511	24	0	0	34	5	0.147059	-0.147059	HAUS6 promoter
chr9	19102589	0.00989077	4.89668e-09	0.000500511	24	0	0	32	6	0.1875	-0.1875	HAUS6 promoter
chr9	19102621	0.00828492	4.89668e-09	0.000500511	32	0	0	32	6	0.1875	-0.1875	HAUS6 promoter
chr9	19102627	0.00984879	4.89668e-09	0.000500511	30	0	0	33	6	0.181818	-0.181818	HAUS6 promoter
chr9	19102634	0.0101711	4.89668e-09	0.000500511	29	0	0	35	7	0.2	-0.2	HAUS6 promoter
chr9	19102640	0.0106242	4.89668e-09	0.000500511	31	0	0	36	7	0.194444	-0.194444	HAUS6 promoter
chr9	19102652	0.23618	4.76416e-09	0.000500126	30	0	0	30	1	0.0333333	-0.0333333	HAUS6 promoter
chr9	19102654	0.00953012	4.76416e-09	0.000500126	30	0	0	38	9	0.236842	-0.236842	HAUS6 promoter
chr9	19102663	0.0385478	4.76416e-09	0.000500126	31	1	0.0322581	39	9	0.230769	-0.198511	HAUS6 promoter
chr9	19102685	0.00965335	3.77398e-09	0.000410991	32	1	0.03125	38	11	0.289474	-0.258224	HAUS6 promoter
chr9	19102702	0.0781929	3.77398e-09	0.000410991	41	0	0	36	2	0.0555556	-0.0555556	HAUS6 promoter
chr9	19102849	0.245825	4.10187e-07	0.0188444	37	0	0	39	1	0.025641	-0.025641	HAUS6 promoter
chr9	38951902	0.221987	8.30749e-07	0.030878	38	13	0.342105	33	16	0.484848	-0.142743	Intergenic
chr9	45441747	0.243948	1.23578e-09	0.000144722	17	0	0	18	1	0.0555556	-0.0555556	LOC100132167 promoter
chr9	45441758	0.225985	1.23578e-09	0.000144722	20	0	0	19	1	0.0526316	-0.0526316	LOC100132167 promoter
chr9	45442068	0.301231	1.67974e-08	0.00152914	6	0	0	9	1	0.111111	-0.111111	LOC100132167 promoter
chr9	139922703	0.724531	1.47686e-06	0.0493803	20	2	0.1	15	1	0.0666667	0.0333333	ABCA2 promoter	C9orf139
chr9	139922707	0.184936	1.47686e-06	0.0493803	19	0	0	14	1	0.0714286	-0.0714286	ABCA2 promoter	C9orf139
chr9	139922711	0.754105	1.47686e-06	0.0493803	20	1	0.05	13	1	0.0769231	-0.0269231	ABCA2 promoter	C9orf139
chr9	139922842	0.0475105	1.13821e-06	0.0394142	20	0	0	13	2	0.153846	-0.153846	ABCA2 promoter	C9orf139
chr9	139922846	0.143617	9.49671e-07	0.0341016	22	0	0	12	1	0.0833333	-0.0833333	ABCA2 promoter	C9orf139
chr9	139922852	0.0475105	9.83792e-07	0.0350032	20	0	0	13	2	0.153846	-0.153846	ABCA2 promoter	C9orf139
chr9	139922857	0.329323	1.09799e-06	0.0385369	21	1	0.047619	14	2	0.142857	-0.0952381	ABCA2 promoter	C9orf139
chr9	139922863	0.0518457	1.09799e-06	0.0385369	22	0	0	15	2	0.133333	-0.133333	ABCA2 promoter	C9orf139
chrM	119	0.0323861	4.3784e-07	0.0194358	4895	19	0.00388151	3887	29	0.00746077	-0.00357925
chrM	161	0.015059	4.3784e-07	0.0194358	5519	18	0.00326146	4216	38	0.00901328	-0.00575182
chrM	169	0.0186824	4.3784e-07	0.0194358	5577	15	0.00268962	4243	25	0.00589206	-0.00320244
chrM	185	0.015458	4.3784e-07	0.0194358	5676	16	0.00281889	4290	30	0.00699301	-0.00417412
chrM	261	0.0331425	1.37326e-08	0.00128015	4272	28	0.00655431	3163	36	0.0113816	-0.00482729	DQ582201
chrM	316	0.00521357	4.41547e-08	0.003649	2774	15	0.00540735	2000	34	0.017	-0.0115926	DQ582201
chrM	843	0.0135864	4.5225e-07	0.0198861	5942	46	0.0077415	4148	68	0.0163934	-0.00865194
chrM	887	0.17194	4.5225e-07	0.0198861	4849	22	0.00453702	3338	29	0.00868784	-0.00415082
chrM	899	0.178104	4.5225e-07	0.0198861	4405	21	0.00476731	3006	29	0.00964737	-0.00488006
chrM	901	0.0144513	4.5225e-07	0.0198861	4347	31	0.00713135	2963	47	0.0158623	-0.00873095
chrM	909	0.0755271	4.5225e-07	0.0198861	4111	16	0.003892	2832	25	0.00882768	-0.00493569
chrM	933	0.048132	2.34305e-08	0.00210017	3434	22	0.00640652	2399	27	0.0112547	-0.00484817
chrM	936	0.00619267	2.34305e-08	0.00210017	3332	10	0.0030012	2350	27	0.0114894	-0.00848816
chrM	1147	0.00468035	6.64093e-09	0.000669982	5002	7	0.00139944	3484	38	0.010907	-0.00950756
chrM	1178	0.041728	6.64093e-09	0.000669982	5378	47	0.00873931	3696	49	0.0132576	-0.00451827
chrM	1227	0.105712	1.7013e-09	0.000195313	6305	22	0.00348929	4333	37	0.00853912	-0.00504982
chrM	1263	0.0545379	1.7013e-09	0.000195313	6819	27	0.00395952	4563	38	0.00832785	-0.00436833
chrM	1538	0.141547	1.85154e-08	0.00167248	6065	19	0.00313273	4342	35	0.0080608	-0.00492807
chrM	1562	0.00713911	1.03351e-08	0.00100777	6095	18	0.00295324	4359	37	0.00848819	-0.00553495
chrM	1598	0.0162055	9.57691e-09	0.000937767	6213	17	0.0027362	4505	30	0.00665927	-0.00392307
chrM	1664	0.0613172	5.06645e-08	0.00404359	6716	29	0.00431805	4732	49	0.010355	-0.00603698
chrM	1750	0.110455	6.20894e-08	0.004698	6607	39	0.00590283	4460	44	0.00986547	-0.00396264
chrM	1770	0.0151313	7.86357e-07	0.029694	6422	25	0.00389287	4265	41	0.00961313	-0.00572026
chrM	1787	0.089488	7.86357e-07	0.029694	6131	45	0.00733975	4098	49	0.0119571	-0.0046173
chrM	1906	0.00260243	3.38932e-07	0.0163962	6662	15	0.00225158	4589	52	0.0113314	-0.00907987	TVAS5
chrM	1916	0.15263	3.38932e-07	0.0163962	6779	21	0.0030978	4668	47	0.0100686	-0.00697075	TVAS5
chrM	1949	0.00930438	3.38932e-07	0.0163962	7178	26	0.00362218	5032	52	0.0103339	-0.00671168	TVAS5
chrM	2002	0.088805	1.11022e-06	0.0388491	7502	41	0.00546521	5184	47	0.00906636	-0.00360115	TVAS5
chrM	2477	0.0403436	8.04509e-08	0.00561346	7455	30	0.00402414	5253	46	0.0087569	-0.00473276	TVAS5
chrM	2492	0.00123257	2.95207e-08	0.00261588	7504	20	0.00266525	5272	51	0.00967375	-0.0070085	TVAS5
chrM	2542	0.150242	1.62691e-09	0.000188631	7841	31	0.00395358	5386	52	0.00965466	-0.00570108	TVAS5
chrM	2567	0.0220941	1.19482e-08	0.00112733	7946	34	0.00427888	5495	51	0.00928116	-0.00500228	TVAS5
chrM	2571	0.0248783	1.19482e-08	0.00112733	7902	32	0.00404961	5472	63	0.0115132	-0.00746355	TVAS5
chrM	2573	0.195004	1.19482e-08	0.00112733	7833	46	0.00587259	5436	54	0.00993377	-0.00406118	TVAS5
chrM	2585	0.00204008	1.19482e-08	0.00112733	7759	33	0.00425313	5404	66	0.0122132	-0.00796005	TVAS5
chrM	3162	0.193365	9.88391e-10	0.000116925	7163	34	0.00474661	4955	39	0.00787084	-0.00312422	TVAS5
chrM	3172	0.0952486	9.88391e-10	0.000116925	7166	47	0.00655875	4871	48	0.00985424	-0.00329549	TVAS5
chrM	3247	0.00483351	1.44594e-08	0.0013372	7332	39	0.00531915	5177	62	0.011976	-0.0066569	TVAS5
chrM	3254	0.0893683	1.29181e-09	0.000150527	7306	25	0.00342185	5166	44	0.00851723	-0.00509538	TVAS5
chrM	3687	0.0672307	1.9818e-07	0.0109704	6036	29	0.00480451	4421	60	0.0135716	-0.00876708	TVAS5
chrM	3696	0.0326075	1.59576e-07	0.00941493	6155	41	0.00666125	4535	67	0.014774	-0.00811273	TVAS5
chrM	3699	0.0465183	9.59792e-07	0.0343064	6217	31	0.00498633	4608	56	0.0121528	-0.00716645	TVAS5
chrM	3706	0.0511158	9.59792e-07	0.0343064	6349	26	0.00409513	4729	62	0.0131106	-0.00901546	TVAS5
chrM	5909	0.36329	1.76536e-07	0.0101584	5718	23	0.00402239	4002	26	0.00649675	-0.00247437	BC018860
chrM	5912	0.0684279	1.76536e-07	0.0101584	5661	27	0.00476948	3963	32	0.00807469	-0.00330522	BC018860
chrM	5916	0.196889	1.76536e-07	0.0101584	5580	30	0.00537634	3890	37	0.00951157	-0.00413522	BC018860
chrM	5969	0.032347	7.9869e-08	0.00559822	4755	21	0.0044164	3315	44	0.013273	-0.0088566	BC018860
chrM	5972	0.0259348	2.94409e-08	0.00261588	4726	14	0.00296234	3301	36	0.0109058	-0.00794345	BC018860
chrM	6015	0.00073004	2.24074e-09	0.000249857	4930	19	0.00385396	3364	50	0.0148633	-0.0110093	BC018860
chrM	6020	0.00345278	2.24074e-09	0.000249857	5005	27	0.00539461	3437	48	0.0139657	-0.00857106	BC018860
chrM	6242	0.00364299	1.17695e-07	0.00732917	4825	20	0.00414508	3316	46	0.0138721	-0.00972706	BC018860
chrM	6263	0.0112142	6.57263e-08	0.00484728	4977	31	0.00622865	3445	44	0.0127721	-0.00654348	BC018860
chrM	6329	0.477912	6.18472e-07	0.0247667	5071	40	0.00788799	3648	44	0.0120614	-0.00417341	BC018860
chrM	6656	0.118167	4.65527e-07	0.0203879	6121	53	0.00865872	4346	57	0.0131155	-0.00445679	BC018860
chrM	6689	0.0473127	1.82371e-07	0.0104683	6309	65	0.0103027	4436	81	0.0182597	-0.00795695	BC018860
chrM	6761	0.149618	9.003e-08	0.00597759	4857	38	0.00782376	3363	44	0.0130836	-0.0052598	BC018860
chrM	6797	0.0608241	1.19298e-06	0.0411884	4507	26	0.0057688	3096	47	0.0151809	-0.00941207	BC018860
chrM	7663	0.140419	1.10294e-06	0.0386523	5661	27	0.00476948	4175	44	0.0105389	-0.00576945	BC018860	JA760602	OK/SW-cl.16
chrM	7756	0.0195331	7.56498e-08	0.00535869	5313	17	0.0031997	3760	31	0.00824468	-0.00504498		JA760602	OK/SW-cl.16
chrM	7774	0.212921	7.56498e-08	0.00535869	5699	29	0.00508861	4044	41	0.0101385	-0.00504986		JA760602	OK/SW-cl.16
chrM	7792	0.145179	1.27714e-08	0.00120015	5745	34	0.00591819	4078	46	0.01128	-0.00536185		JA760602	OK/SW-cl.16
chrM	7813	0.034979	6.39644e-08	0.00474739	5796	45	0.00776398	4067	55	0.0135235	-0.00575951		JA760602	OK/SW-cl.16
chrM	7829	0.125265	1.06583e-07	0.00674972	5929	31	0.00522854	4103	47	0.011455	-0.0062265		JA760602	OK/SW-cl.16
chrM	7849	0.00277814	7.39196e-08	0.00526815	6200	21	0.0033871	4378	42	0.00959342	-0.00620632		JA760602	OK/SW-cl.16
chrM	7858	0.0116666	8.41078e-08	0.00574815	6365	36	0.00565593	4530	54	0.0119205	-0.0062646		JA760602	OK/SW-cl.16
chrM	7909	0.074908	1.32074e-07	0.0080999	6672	20	0.0029976	4824	44	0.00912106	-0.00612346		JA760602	OK/SW-cl.16
chrM	7918	0.0399048	1.0089e-07	0.00647723	6595	37	0.00561031	4760	58	0.0121849	-0.00657456		JA760602	OK/SW-cl.16
chrM	7924	0.0189826	1.0089e-07	0.00647723	6562	36	0.00548613	4723	49	0.0103748	-0.00488863		JA760602	OK/SW-cl.16
chrM	7927	0.0259891	1.0089e-07	0.00647723	6558	39	0.00594694	4720	58	0.0122881	-0.0063412		JA760602	OK/SW-cl.16
chrM	7978	0.00585392	1.04147e-07	0.00664967	6138	29	0.00472467	4305	48	0.0111498	-0.00642516		JA760602	OK/SW-cl.16
chrM	7985	0.240719	1.04147e-07	0.00664967	6040	31	0.00513245	4201	41	0.00975958	-0.00462713		JA760602	OK/SW-cl.16
chrM	7996	0.115493	1.47876e-07	0.00879138	5995	20	0.00333611	4131	38	0.00919874	-0.00586263		JA760602	OK/SW-cl.16
chrM	8006	0.604135	1.47876e-07	0.00879138	6094	34	0.00557926	4147	32	0.00771642	-0.00213716		JA760602	OK/SW-cl.16
chrM	8019	0.144016	2.56043e-07	0.0132975	6099	33	0.00541072	4178	42	0.0100527	-0.00464193		JA760602	OK/SW-cl.16
chrM	8036	0.116429	3.89921e-07	0.0182471	6169	27	0.00437672	4286	39	0.00909939	-0.00472267		JA760602	OK/SW-cl.16
chrM	8532	0.0112897	1.00413e-06	0.0355639	6685	36	0.00538519	5003	56	0.0111933	-0.00580809	JA760600	JA760602	OK/SW-cl.16
chrM	8544	0.0432818	1.00413e-06	0.0355639	6640	29	0.00436747	4944	55	0.0111246	-0.00675713	JA760600	JA760602	OK/SW-cl.16
chrM	8580	0.0119241	6.29265e-08	0.00471541	6300	29	0.00460317	4675	43	0.00919786	-0.00459469	JA760600	JA760602	OK/SW-cl.16
chrM	8583	0.00256611	6.29265e-08	0.00471541	6282	157	0.024992	4673	180	0.0385192	-0.0135271	JA760600	JA760602	OK/SW-cl.16
chrM	8647	0.0430921	8.24605e-09	0.000824777	6634	33	0.00497437	4984	62	0.0124398	-0.00746543	JA760600	JA760602	OK/SW-cl.16
chrM	9162	0.165057	8.02934e-09	0.000806562	7262	39	0.00537042	5276	56	0.0106141	-0.00524368	JA760600	JA760602	OK/SW-cl.16
chrM	9293	0.00652013	4.7086e-09	0.000500126	6497	38	0.00584885	4642	66	0.014218	-0.00836916	JA760600	JA760602
chrM	9328	0.00603553	4.7086e-09	0.000500126	6339	23	0.00362833	4485	49	0.0109253	-0.00729697	JA760600	JA760602
chrM	9381	0.00421393	1.19328e-08	0.00112733	5143	10	0.00194439	3635	40	0.0110041	-0.00905974	JA760600	JA760602
chrM	9383	0.0449609	1.19328e-08	0.00112733	5129	20	0.0038994	3635	39	0.010729	-0.00682963	JA760600	JA760602
chrM	9393	0.0024108	1.19328e-08	0.00112733	5034	12	0.00238379	3625	36	0.00993103	-0.00754724	JA760600	JA760602
chrM	10426	0.0790495	5.62057e-07	0.0233072	7544	53	0.00702545	5438	67	0.0123207	-0.00529526	JA760600	JA760602
chrM	10436	0.00416389	5.62057e-07	0.0233072	7730	34	0.00439845	5488	58	0.0105685	-0.00617007	JA760600	JA760602
chrM	10670	0.00720232	4.61304e-09	0.000495421	7012	31	0.00442099	4915	59	0.0120041	-0.00758308	JA760600	JA760602	STRF6
chrM	10676	0.00192998	4.61304e-09	0.000495421	6930	26	0.0037518	4865	62	0.0127441	-0.00899229	JA760600	JA760602	STRF6
chrM	10684	0.00243319	4.61304e-09	0.000495421	7099	41	0.00577546	5009	72	0.0143741	-0.00859867	JA760600	JA760602	STRF6
chrM	10774	0.0317341	2.71311e-09	0.000299661	6844	25	0.00365283	5085	53	0.0104228	-0.00676998	JA760600	JA760602	STRF6	JA760615
chrM	11003	0.0158375	8.56336e-09	0.000849225	3644	18	0.00493963	2670	34	0.0127341	-0.00779446	JA760600	JA760602	STRF6	JA760615
chrM	11030	0.0220161	8.56336e-09	0.000849225	4238	13	0.00306748	3090	43	0.0139159	-0.0108484	JA760600	JA760602	STRF6	JA760615
chrM	11162	0.0076334	2.16753e-09	0.000244028	6888	38	0.00551684	5013	70	0.0139637	-0.00844685	JA760600	JA760602	STRF6	JA760615
chrM	11183	0.0109115	2.16753e-09	0.000244028	7138	19	0.00266181	5260	49	0.00931559	-0.00665378	JA760600	JA760602	STRF6	JA760615
chrM	12053	0.0215221	1.71597e-09	0.000196031	6076	24	0.00394997	4248	50	0.0117702	-0.00782028	JA760600	JA760602	STRF6	JA760615
chrM	12112	0.0338955	3.84253e-08	0.00325635	5588	140	0.0250537	3893	131	0.0336501	-0.00859645	JA760600	JA760602	STRF6	JA760615
chrM	12206	0.0460791	1.41664e-06	0.0477779	6647	25	0.0037611	4513	56	0.0124086	-0.0086475	JA760600	JA760602		JA760615
chrM	12735	0.039545	2.54069e-07	0.0132975	8016	94	0.0117265	5738	110	0.0191704	-0.0074439	JA760600	JA760602		JA760615
chrM	12762	0.0349356	4.76558e-08	0.00384986	8051	95	0.0117998	5767	108	0.0187272	-0.00692746	JA760600	JA760602		JA760615
chrM	12774	0.0177852	4.76558e-08	0.00384986	7996	83	0.0103802	5751	101	0.0175622	-0.00718197	JA760600	JA760602		JA760615
chrM	12813	0.0554334	4.76558e-08	0.00384986	7716	83	0.0107569	5621	108	0.0192137	-0.00845679	JA760600	JA760602		JA760615
chrM	12817	0.0553102	4.76558e-08	0.00384986	7685	93	0.0121015	5578	111	0.0198996	-0.00779811	JA760600	JA760602		JA760615
chrM	12862	0.0609805	8.71748e-08	0.00585474	7856	94	0.0119654	5792	115	0.019855	-0.0078896	JA760600	JA760602		JA760615
chrM	12867	0.0392747	8.71748e-08	0.00585474	7784	90	0.0115622	5717	124	0.0216897	-0.0101275	JA760600	JA760602		JA760615
chrM	12870	0.0267169	8.71748e-08	0.00585474	7732	75	0.00969995	5684	108	0.0190007	-0.00930076	JA760600	JA760602		JA760615
chrM	12876	0.0221784	8.71748e-08	0.00585474	7731	86	0.011124	5689	126	0.022148	-0.011024	JA760600	JA760602		JA760615
chrM	12888	0.0311588	8.71748e-08	0.00585474	7441	76	0.0102137	5436	97	0.017844	-0.00763032	JA760600	JA760602		JA760615
chrM	12951	0.0153938	1.25492e-07	0.00773698	6600	40	0.00606061	4968	62	0.0124799	-0.00641927	JA760600	JA760602	MTND5	JA760615
chrM	13120	0.11106	1.07784e-08	0.00104662	5878	74	0.0125893	4351	87	0.0199954	-0.00740609	JA760600	JA760602	MTND5	JA760615
chrM	13939	0.00137499	1.40105e-08	0.00130084	5740	25	0.0043554	4333	54	0.0124625	-0.0081071	JA760600	JA760602	MTND5	JA760615
chrM	13967	0.00208569	2.46007e-07	0.0130003	5809	28	0.00482011	4368	53	0.0121337	-0.00731359	JA760600	JA760602	MTND5	JA760615
chrM	14559	0.306206	8.1872e-08	0.00564502	5239	45	0.00858943	3778	55	0.014558	-0.00596854		JA760602
chrM	14568	0.015564	8.1872e-08	0.00564502	5273	31	0.00587901	3781	55	0.0145464	-0.00866741		JA760602
chrM	15275	0.0328733	2.80852e-07	0.0143507	7259	26	0.00358176	5469	35	0.00639971	-0.00281795	cytochrome b	JA760602
chrM	15391	0.471198	3.60893e-09	0.000396725	5911	39	0.00659787	4268	53	0.012418	-0.00582013	cytochrome b	JA760602
chrM	15926	0.0860645	1.77127e-09	0.000201362	6716	32	0.00476474	4838	62	0.0128152	-0.00805047
chrM	16329	0.00852851	5.80069e-07	0.0235777	4613	26	0.00563625	3710	45	0.0121294	-0.00649313	AF079515
