## Additional file 5 for "Age-dependent VDR peak DNA methylation as a mechanism for latitude-dependent MS risk"

### Sheet: Sheet1
ADO
AFF1
ANKRD55
ATXN1
B4GALT5
BATF
BATF3
BCAS1
BCL6
BCL9L
C10orf55
CARD11
CBLB
CD226
CD28
CD48
CD58
CD86
CLEC16A
CNR2
CSF2RB
CTLA4
CTSH
CXCR4
CXCR5
CYP24A1
DLEU1
ELMO1
EOMES
ETS1
FAM69A
FOXP1
GABARAPL3
GRB2
IFNGR2
IL2RA
IL7R
IRF5
IRF8
JAK1
JARID2
KPNB1
LOC100130476
LOC152225
LOC285626
LPP
LPP-AS2
LY86
MAF
MAP3K14
MARCH1
MERTK
MIR1208
MIR548AN
MTHFR
NCF4
NR1D1
NSL1
PDE4A
PLEC
PLEK
PLXNC1
PTGER4
PVR
PVT1
RAD51B
RASGRF1
RCOR1
RGS1
RMI2
RREB1
SH2B3
SLAMF7
SLC9A8
SP140
SPRED2
STAT3
TAGAP
TBX6
TET2
TNFAIP8
TNIP3
UBASH3B
VMP1
WWOX
ZBTB38
ZC3HAV1
ZFP36L2
ZMIZ1
ZNF365
