## Additional file 6 for "Age-dependent VDR peak DNA methylation as a mechanism for latitude-dependent MS risk"

### Sheet: adult
DIFFERENTIALLY EXPRESSED GENES IN CELLS OF ADULT ORIGIN - VITD VS NO VITD
Gene	Ratio of Quantile Normalised Read Counts (Vit D/No Vit D)	Gene	Ratio of Quantile Normalised Read Counts (Vit D/No Vit D)
AFAP1	0.0472946	CAMP	17.7397
SLC9A3R2	0.0525406	CD248	10.7041
IGSF22	0.0904842	CYP19A1	8.61466
CALD1	0.10809	CTH	6.72898
SOBP	0.13008	CARD11	6.24497
RYR1	0.132112	HGF	6.0409
HSD11B1	0.1503	LGI2	6.02022
PPP2R2B	0.157375	CP	5.67568
PPP1R9A	0.164874	ORM1	5.26797
ZFP57	0.165628	CDC25C	5.04139
EBI3	0.168741	ASPDH	4.95446
EPHB3	0.176985	HESX1	4.93315
RAPGEF5	0.191878	PARK2	4.60219
IGF2BP1	0.205016	RNASE3	4.5595
SLC2A14	0.212559	PDLIM4	4.47289
MLXIPL	0.226317	SCARNA9	4.40869
GFRA2	0.239092	TNFAIP8L3	4.34189
GPR146	0.254578	NMNAT2	4.34053
RGS1	0.259463	CD70	4.29451
COL6A2	0.264872	SYCP2	4.04852
PDGFB	0.26977	LOC100506229	3.96425
UNC5B	0.270226	LRG1	3.85394
ACER2	0.286403	SPINK6	3.8418
ADAMTS12	0.297008	EDN1	3.74672
NEUROG3	0.300926	DHRS9	3.60468
RASAL1	0.304491	LRRC48	3.55899
FAM117B	0.30567	NRN1	3.52899
COL8A2	0.31084	G0S2	3.50512
SYT17	0.315192	LOC100131289	3.4057
KAZN	0.315208	SNX22	3.40204
C5orf20	0.317654	CCDC153	3.38757
GSG2	0.319603	GAL3ST4	3.34099
AQP11	0.321331	NEURL2	3.30822
MLF1	0.322537	CHSY3	3.26934
PDE9A	0.323777	RFPL2	3.25811
KCNK13	0.323791	EGR1	3.16669
RTKN2	0.324595	LOC442421	3.08244
PIPOX	0.32672	LIPN	3.07392
ARL4C	0.328045	FBP1	3.06254
TRIM45	0.328192	HIST3H2A	3.05507
GPR125	0.329001	CEACAM19	3.03304
CD2	0.334773	MMP8	3.03164
GPR150	0.337992	MIR17HG	2.99372
RAD9B	0.339014	CEACAM8	2.95844
POMC	0.339936	FOSB	2.94871
DTX1	0.343774	LYVE1	2.92267
INADL	0.347531	CDH5	2.92139
RARRES1	0.349818	LOC285758	2.91931
MYOM2	0.354562	CA12	2.91168
PGBD5	0.354566	MND1	2.83633
PIGR	0.355252	SNX7	2.82694
HSPA2	0.359222	LOC391322	2.81201
ADAMTS10	0.360276	NPR2	2.79537
A2M	0.360636	TTC39A	2.79356
SAMD14	0.36434	NUDT6	2.77315
ZNF287	0.366813	MNS1	2.74908
PLAT	0.368186	CYP2U1	2.71411
DEPTOR	0.370427	CFB	2.68582
ADCYAP1	0.371183	CBR3	2.67313
CCL13	0.371564	TMEM45A	2.66017
TRIM16L	0.376595	KCNAB3	2.62881
GPRC5C	0.377161	ANK3	2.62039
SNORD36A	0.378619	BSCL2	2.61966
CACNA2D2	0.37871	PLA2G16	2.60756
LRP4	0.37894	C9orf9	2.59713
LOC441454	0.380314	PPP1R3G	2.58755
FZD7	0.380658	TLN2	2.58148
VMO1	0.387646	LOC731424	2.56084
GNB3	0.389611	ZNF165	2.55849
RGS5	0.390554	NCRNA00324	2.55761
DHRS3	0.391083	FAM20A	2.55372
TIE1	0.39178	PTPRH	2.53756
SRGAP3	0.392275	P2RY12	2.52942
SCNM1	0.392902	SNORA64	2.51987
ABI3	0.394001	MME	2.51898
DMPK	0.39671	FRMD3	2.51224
CD320	0.39688	PPBP	2.5112
P2RY14	0.397	IFI44L	2.50959
FABP3	0.398318	CPLX2	2.49956
C6orf105	0.398736	LOC151009	2.4913
CD1B	0.401861	CORO6	2.47076
NUPR1	0.403504	C15orf27	2.45925
LOC344595	0.404303	SPINK1	2.4574
ITGA11	0.405863	HLA-H	2.45163
ADAM12	0.406922	LAMA2	2.45127
NR3C2	0.409359	PGM5P2	2.4407
ALOX15B	0.410644	SEPT1	2.43304
TNFRSF9	0.411859	ZNF550	2.42518
FPR3	0.412429	TTC4	2.40499
KIAA1875	0.413713	HOXA1	2.40371
COL6A1	0.414463	SPRN	2.40366
FN1	0.415492	CLMN	2.39475
GPR157	0.415556	UPK3B	2.39345
DMWD	0.416704	CDH26	2.38568
IL1R2	0.416962	NKG7	2.37612
DUSP5P	0.417162	PVALB	2.37366
POU5F1P3	0.417869	TMEM156	2.35845
PLCH1	0.417965	RCAN2	2.35554
TIFAB	0.418079	LOC282997	2.34571
IL32	0.418693	METAP1D	2.33187
CALB2	0.419442	MARCO	2.33152
EVPL	0.420243	LOC728024	2.32769
CMA1	0.421645	CD274	2.32685
CACNA1H	0.421775	IL2RA	2.309
ARHGEF10L	0.422078	ANKS6	2.30458
ARHGEF10	0.426168	FSTL1	2.30252
ATP10A	0.427166	LOC100289495	2.29576
ADAMTS3	0.427849	FAM86DP	2.28092
SLC6A12	0.429418	ANKRD55	2.26988
IL18BP	0.430192	PLIN4	2.2692
MST1P2	0.430282	TAS2R20	2.26193
LOC645781	0.430816	ISG20	2.21196
LOC151174	0.431305	C10orf55	2.21061
FAM125B	0.432308	CCZ1	2.19717
MCOLN2	0.433855	CEACAM1	2.19573
SGPP2	0.433857	EFNA3	2.19304
MPEG1	0.435203	LOC100506394	2.19198
SEZ6L2	0.435296	BAI1	2.17781
KIAA1328	0.436734	SERINC4	2.16369
HLA-DQA2	0.438752	IRS1	2.16008
IL19	0.439385	C20orf12	2.15271
IL24	0.440821	ADAMTS6	2.14868
IRF4	0.441361	SYTL1	2.14414
SGIP1	0.44163	PAX6	2.13699
LILRB5	0.444468	STX16-NPEPL1	2.1329
CES3	0.446875	NPAS2	2.12739
NOS3	0.44735	USP2	2.12658
MLPH	0.449158	ARHGEF26-AS1	2.12252
EGLN3	0.450211	CYP3A7	2.12126
RTN1	0.451618	FAM116B	2.1071
CDR2L	0.45223	C11orf82	2.09388
PMEPA1	0.454857	KL	2.09065
GGTA1P	0.455056	LOC202781	2.08763
LOC100506178	0.455288	LOC100133091	2.0806
GPR56	0.456759	LOC100129716	2.0792
SERPINF1	0.456792	ZFP3	2.07718
DNAJC5B	0.457466	FAM45B	2.07159
TRIM61	0.459109	GTF2H2	2.06801
DIP2C	0.459369	LOC728554	2.06387
VAV2	0.460002	PRTN3	2.06146
RTN4RL2	0.460641	LAIR2	2.0605
CCND1	0.461339	CCL22	2.05713
FLJ10661	0.461607	MS4A3	2.0537
CEP112	0.462182	ZCWPW2	2.04562
MFAP5	0.462251	ZNF485	2.04474
FOLR2	0.463351	SIDT1	2.04116
SLC12A8	0.463551	FCGBP	2.0309
ADAMTS7	0.464591	FLJ41484	2.02052
CLEC10A	0.464709	CABYR	2.01797
ICOSLG	0.465306	GINS3	2.01685
C1QB	0.465376	SNORD5	2.01492
SAMD4A	0.46916	FAM86FP	2.01236
SLC2A11	0.471419	PPFIA4	2.01225
MYO1A	0.472884	RBP7	2.00617
LAX1	0.473145
TRIM47	0.473708
ABI3BP	0.475108
IL6	0.475541
KIT	0.479125
LOC284889	0.47939
GLI3	0.479905
PDZD2	0.479974
TEX15	0.481602
SLC22A17	0.481739
KIAA1614	0.482526
PLEKHA8P1	0.482894
S1PR1	0.486177
FGL2	0.486608
PDE3A	0.4883
CMKLR1	0.489561
LOC401074	0.489669
CD1C	0.491141
SCN4B	0.491842
PRRT3	0.492378
SERPINI1	0.492976
CYBASC3	0.492996
LRP11	0.493942
ZNF625	0.49454
LOC100132891	0.495459
KIAA1217	0.495519
SLC12A7	0.496131
MYBL1	0.499189
LOC100506649	0.499262

### Sheet: paediatric
DIFFERENTIALLY EXPRESSED GENES IN CELLS OF PAEDIATRIC ORIGIN - VITD VS NO VITD
Gene	Ratio of Quantile Normalised Read Counts (Vit D/No Vit D)	Gene	Ratio of Quantile Normalised Read Counts (Vit D/No Vit D)
FAM46C	0.0680758	RFPL2	19.1306
ANGPT1	0.110783	CP	15.1204
MT1H	0.113362	CYP19A1	13.4464
GPR56	0.114592	ECSCR	12.1504
IFI27	0.123337	ORM1	12.0607
SERPINE2	0.131547	IL24	9.39045
EBI3	0.144056	CAMP	6.71506
LAX1	0.162815	TGFBR3	6.33976
MT1G	0.167019	G0S2	6.18136
CMA1	0.181349	FABP4	6.02557
PDGFB	0.194118	EGLN3	5.70227
CD1B	0.200241	EGR3	4.97846
DACH1	0.201782	KCNA3	4.92522
ADAMTS7	0.207723	PDPN	4.9211
ADAMTS3	0.216324	KCP	4.86475
LTBP1	0.218672	RND3	4.83882
IL19	0.219935	FN1	4.79043
LRRC4	0.235992	FBP1	4.40684
ABCA6	0.24353	GPR157	4.40581
STEAP4	0.261417	ALS2CL	4.32138
FEZ1	0.266583	PDLIM4	4.29536
CCL13	0.270219	CARD11	4.08259
ABCA8	0.271916	ASAP2	4.07285
LYVE1	0.276023	TMED8	3.97283
NOS3	0.276954	SARDH	3.75375
PTPRN2	0.285774	IRS1	3.71926
RHAG	0.290637	ADM2	3.66942
LOC100130872	0.292415	GAL3ST4	3.63366
DLL1	0.302994	FFAR2	3.53712
SPINK6	0.305129	ZNF462	3.50257
IFITM1	0.306391	ECE1	3.48199
HBB	0.308872	ALDH5A1	3.44015
ALOX15B	0.30945	KLHL11	3.34583
GRIK5	0.311301	SEMA3C	3.31935
RBM11	0.317252	FGD5	3.24589
EPHB3	0.319433	LOC100506229	3.23139
FAHD2B	0.319832	CAMK1G	3.21563
PPM1N	0.321803	TTLL7	3.19445
GGT5	0.322748	SCIN	3.18176
TMC4	0.323387	EGR2	3.18155
C2orf88	0.324069	LOC731424	3.17581
ADORA3	0.325238	RAI14	3.10081
LPHN3	0.331705	DDI2	3.00832
KCNN1	0.332453	ALDH1L2	2.96779
LPAR5	0.333162	CTNND1	2.96778
RGS1	0.337031	RUNDC2A	2.95768
MCOLN2	0.337598	WHAMMP2	2.93285
LOC285972	0.337948	TMTC1	2.92451
PF4	0.33921	FAM83G	2.91529
NEUROG3	0.34108	PPP1R9A	2.91255
PLEKHG5	0.34652	B7H6	2.88654
MFAP5	0.349598	PPAP2B	2.86305
ITGA9	0.351097	PXDN	2.82208
PPP2R2B	0.355965	NCRNA00241	2.7925
MT1E	0.358379	EFCAB4B	2.77969
S1PR1	0.359269	LOC100130705	2.75049
GCOM1	0.359494	SLC22A23	2.73455
KALRN	0.362268	FBXL19-AS1	2.72367
TPST1	0.3624	CCL7	2.70643
IFI44L	0.363492	ADAM12	2.69792
C9orf139	0.364835	AZU1	2.66784
TIMP3	0.365715	DDIT4L	2.66685
CCNA1	0.374956	CDKN2B	2.66125
SRGAP3	0.377031	C12orf59	2.65212
NAALADL1	0.379657	SPOCD1	2.63472
MIR612	0.38032	DNAJC6	2.62912
ABLIM3	0.386877	PAQR5	2.61556
WASF3	0.386953	DCLK2	2.5852
FLJ34208	0.387659	PDLIM1	2.58255
HSPA2	0.389597	HAPLN4	2.56392
F2RL1	0.389763	DYRK3	2.56136
DNM1	0.392279	SLC7A1	2.56092
SLC40A1	0.393479	LIPN	2.55526
PDE6G	0.394731	SGPP2	2.54175
CLEC1B	0.395656	MPP7	2.52378
COL6A2	0.398223	SLC7A5P2	2.51466
BSPRY	0.398613	PDGFA	2.5124
TGFB2	0.409413	EDN1	2.50816
MT2A	0.412617	RAD9B	2.49877
CBR3	0.413106	SLIT3	2.49036
ZNF433	0.414409	PRKAR2A	2.47273
ACSM4	0.41447	ZNF626	2.46083
FOSB	0.415139	C20orf94	2.45348
CD320	0.416682	SGK196	2.4397
CXCL10	0.417669	UCHL1	2.42669
CD163L1	0.418384	CA12	2.42377
LGALS3BP	0.420259	PALLD	2.41757
KLF5	0.423389	KAZN	2.39952
TNFSF14	0.424345	UGCG	2.39926
ABI3BP	0.426357	ZBED6	2.38337
F13A1	0.427676	ANKRD33B	2.3825
COL23A1	0.428534	ANKRD36BP1	2.37444
C1QB	0.428792	EGR1	2.36947
IGFBP4	0.430812	LOC100133331	2.36725
PLTP	0.430899	STON2	2.36687
CORO6	0.432047	ITGB8	2.36401
CEACAM3	0.432613	NRN1	2.34845
GNG7	0.432652	CSF1	2.33949
IFIT1	0.433063	DNAH17	2.31651
DNAJC12	0.43425	MMP8	2.30086
JUP	0.434561	MGAT5	2.30068
SELM	0.434628	SULT1C2	2.29222
ZNF709	0.434712	PNPLA1	2.27307
WNT5B	0.435519	CX3CR1	2.26752
FCER1A	0.438636	ERCC5	2.26346
GPR114	0.438826	PTPLB	2.24112
FOLR2	0.439273	CD248	2.23506
SERPINB2	0.440015	DPY19L1P1	2.22342
RYR1	0.441052	ENTPD7	2.22019
IFITM3	0.443848	ETS1	2.21621
AURKC	0.444244	AMIGO3	2.20741
RTN1	0.44612	FLRT2	2.20196
KLF2	0.446315	BMI1	2.20184
CCDC30	0.446477	KIAA1024	2.18872
CD1C	0.4474	ZBTB7C	2.16657
ARL4C	0.448216	GTF2A1	2.16495
LY6E	0.449083	NBEA	2.1547
GGTA1P	0.449106	P2RY2	2.14981
ISG15	0.449814	C2orf16	2.14704
TAL1	0.450587	SLC27A2	2.14382
WDR63	0.452686	UBXN7	2.13783
TSPAN13	0.452888	SLC30A4	2.13511
IFI44	0.454219	SPOCK1	2.13402
SLC17A7	0.455046	MMP10	2.13259
COL24A1	0.455507	LOC644961	2.12894
TESC	0.455604	ERN1	2.12446
LOC151009	0.459905	MATK	2.12234
LOC619207	0.463378	TNFRSF9	2.11828
CES3	0.463409	HIPK3	2.11238
CSGALNACT1	0.463566	AGAP1	2.10906
DOC2A	0.465923	ST6GALNAC3	2.10844
HDC	0.466275	SULF2	2.09631
DUSP5P	0.466458	DGKH	2.09543
VWCE	0.46775	TCHH	2.08697
MX1	0.468734	CLCF1	2.0869
NPR2	0.469083	RSC1A1	2.08543
TMEM169	0.469577	GFOD1	2.08067
SKAP1	0.470161	CASKIN2	2.0791
ZNF608	0.470314	FOXP2	2.07249
S100Z	0.475459	GAS2L3	2.06993
ENPP2	0.476548	CELSR1	2.06868
GIMAP7	0.477257	ACSL1	2.05759
LOC283663	0.479054	KLHDC8B	2.05464
MYH11	0.480814	NPTXR	2.05306
CMPK2	0.482924	NBEAL1	2.04937
NRG1	0.484725	HES1	2.0309
NYNRIN	0.48571	FSTL1	2.03031
IFI6	0.48768	SNORD2	2.02875
NDRG2	0.488113	VNN3	2.02795
IL18BP	0.488329	OLR1	2.0275
OASL	0.488763	FOSL2	2.02604
MAP1A	0.489296	GOLGA7B	2.02175
TBX3	0.490106	AQP9	2.0156
LRFN1	0.49017	SPHK1	2.01262
GSTM2	0.490537	SKIL	2.01013
NID1	0.49057	TMEM156	2.00646
TPSAB1	0.490721	FAM108C1	2.00413
PDK4	0.491188	CASZ1	2.00106
FABP3	0.49278
ESAM	0.493766
ADRB3	0.494497
HBG2	0.494892
ZNF521	0.497303
EHD3	0.497765
MANSC1	0.498025
TM4SF1	0.499577
C1S	0.499896

### Sheet: overlap
OVERLAP OF DIFFERENTIALLY EXPRESSED GENES
Both Increased With Vitamin D	Both Decreased With Vitamin D	Variable Response to Vitamin D	Response to Vitamin D
CA12	ABI3BP		Adult	Paed
CAMP	ADAMTS3	ADAM12	down	up
CARD11	ADAMTS7	CBR3	up	down
CD248	ALOX15B	CORO6	up	down
CP	ARL4C	EGLN3	down	up
CYP19A1	C1QB	FN1	down	up
EDN1	CCL13	FOSB	up	down
EGR1	CD1B	GPR157	down	up
FBP1	CD1C	IFI44L	up	down
FSTL1	CD320	IL24	down	up
G0S2	CES3	KAZN	down	up
GAL3ST4	CMA1	LOC151009	up	down
IRS1	COL6A2	LYVE1	up	down
LIPN	DUSP5P	NPR2	up	down
LOC100506229	EBI3	PPP1R9A	down	up
LOC731424	EPHB3	RAD9B	down	up
MMP8	FABP3	SGPP2	down	up
NRN1	FOLR2	SPINK6	up	down
ORM1	GGTA1P	TNFRSF9	down	up
PDLIM4	GPR56
RFPL2	HSPA2
TMEM156	IL18BP
	IL19
	LAX1
	MCOLN2
	MFAP5
	NEUROG3
	NOS3
	PDGFB
	PPP2R2B
	RGS1
	RTN1
	RYR1
	S1PR1
	SRGAP3
